# miRISC inhibition causes mitotic defects and synergizes with genotoxic agents in cancers

**DOI:** 10.64898/2025.12.12.693984

**Authors:** Minsi Zhang, Ziqi Jiao, Ylenia Cendon Florez, Ivana Lessel, Xiaoyi Li, Melissa A Yao, Moritz Weigl, Mateusz Ozimek, Turgut Dogruluk, Kevin Chen, Keith Conrad Fernandez, Vinagolu K. Rajasekhar, Olesja Popow, Joao A. Paulo, Davide Pradella, Tanmay Mishra, Chiara Mastroleo, Juliana I. Delgado, Francesco Enrico D’Amico, Vincenzo Cavalieri, Carol D. Morris, Meng-Fu Bryan Tsou, Kevin M. Haigis, Jayanta Chaudhuri, Robert Benezra, Joana A. Vidigal, Davor Lessel, Andrea Ventura, Gaspare La Rocca

## Abstract

Although individual microRNAs (miRNAs) can have tumorigenic or tumor-suppressive properties, their overall role in cancer remains controversial. Here, we show that cancer tissues and cell lines are characterized by preferential accumulation of the high-molecular-weight miRNA-induced silencing complex (HMWR), the functionally active form of the effector complex responsible for miRNA-mediated gene repression. Experimentally induced disassembly of the HMWR impairs the growth of human tumor xenografts and of autochthonous tumors in mouse models of human cancer *in vivo*. Furthermore, disassembly of the HMWR increases chromosome mis-segregation, which synergized with genotoxic agents to potentiate cancer cell vulnerability and improve therapeutic response. These findings suggest pharmacologic inhibition of HMWR as a novel anti-cancer strategy.

---

Metazoan microRNAs (miRNAs) are short (*∼*22nt-long) single-stranded RNAs that repress mRNAs by inducing their decay via partial base complementarity^1-3^. The human genome encodes hundreds of miRNAs^4,5^, often displaying highly tissue-specific expression patterns^6^. Each miRNA can bind to and regulate multiple mRNAs. Conversely, individual mRNAs often contain binding sites for several distinct miRNAs^6^. This complexity makes miRNA-mediated gene repression a versatile layer of post-transcriptional gene regulation^7^.

The mature form of miRNAs results from the processing of kilobases-long transcripts by the coordinated action of the miRNA biogenesis factors, which for most miRNAs includes the two endonucleases DICER and DROSHA, and accessory factors such as DGCR8, TRBP1 and XPO5, among others^8^. Once matured, miRNAs are loaded into the miRNA-induced silencing complex (miRISC), with Argonaute proteins (AGO1-4), and TNRC6 proteins (TNRC6A-C) as its core components^9,10^. AGO directly binds the miRNA and promotes base pairing with cognate targets^11^, while TNRC6 binds to AGO and acts as a scaffold for the recruitment of decapping and deadenylase complexes on target mRNAs^12-22^. This process results in mRNA decay, impaired translation and subsequent decreased protein output^2^.

Dysregulated miRNA function has been observed in several pathological conditions^23^, including cancer^24-27^. While individual miRNAs and miRNA families can have oncogenic or tumor suppressive properties, often in a context-dependent manner^28-33^, the consequences of global loss of miRNA function on cancer initiation and progression are unclear.

Efforts to address this question by measuring miRNA maturation and abundance in cancers have provided contradictory results. Several studies have described global down-regulation of miRNAs along with lower levels and impaired activity of their biogenesis factors in human cancers^34-52^. Intriguingly, opposite effects have also been observed^53-58^. The interpretation of these studies is further complicated by the observation that heterozygous deletion of Dicer is pro-tumorigenic, while its homozygous loss is tumor suppressive in mice^59-61^.

These conflicting observations may be explained by the fact that miRNA abundance and the activity of miRNA biogenesis factors are not reliable indicators of global miRNA function. Three lines of evidence support this notion. First, loss-of-function of genes involved in miRNA processing does not necessarily result in equal down-regulation of all miRNAs^40-42,46,62-64^ because some miRNAs bypass the canonical biogenesis pathway^65-71^ and mature miRNAs tend to be extremely stable^72,73^. Consequently, disruption of the miRNA biogenesis pathway is more likely to result in the enrichment of a subgroup of miRNAs within the miRNA pool, rather than in loss of global miRNA function^40-42,62,63^. Second, mounting evidence indicates that the miRISC is a dynamically regulated complex whose activity ultimately depends on intracellular and extracellular cues that regulate its assembly and target engagement^73-78^. Thus, elevated miRNA levels may not influence gene expression in the absence of active miRISC. Third, the interpretation of studies involving inhibition or deletion of genes controlling miRNA biogenesis is challenging because these genes additionally exert miRNA-independent functions^67,79-93^.

To overcome these limitations, we recently developed a strategy to inactivate the miRISC acutely and reversibly in cellular and murine models without affecting miRNA biogenesis or abundance^94^. Here we apply this approach to examine the consequences of chronic and acute loss of miRNA function on tumor initiation, progression, and maintenance in multiple cancer cell lines and mouse models of human cancers.
