## Supplementary material for "miRISC inhibition causes mitotic defects and synergizes with genotoxic agents in cancers": dataset 3

### Sheet: Common upregulated genes
Genes (Symbol)
ACVR2B
KLF6
TNRC6A
AGO2
CDK6
ANKRD52
ATXN1
ZNF367
NR6A1
KIF23
CIT
ANLN
PRR11
FAM222B
TGFBR2
LOXL4
CHD7
IL6R
HMGB2
TNRC6C
DCP2
EGFR
ZFP36L1
SMARCD1
PTPN21
PGM2L1
CDC25A
SLC36A1
STAT3
RNF38
ZWINT
NRBP1
ZBTB34
DICER1
ABCC5
E2F7
WEE1
BAZ2A
PLEKHH1
DDAH1
MYLIP
LMNB1
SRGAP2
POLQ
OSTM1
ZFYVE26
TET3
IGF2BP3
CCNF
YOD1
SORT1
FNIP2
ZC3HAV1L
FARP1
RHOB
CEP55
IGF2BP2
SAMD4A
BCL2L11
VASH2
HEG1
PLAGL2
TBC1D20
ASAP1
PHLPP2
SSH2
LAMB1
RMND5A
MTMR3
LMBR1L
PXDN
DCBLD1
ANKFY1
TGIF1
ATXN1L
SASH1
PPP2R1B
BMP2K
TNS3
MFHAS1
UBASH3B
FRMD6
DTL
ZFYVE9
E2F2
TEAD1
SOWAHC
HIF1AN
GBF1
SKP2
MED28
ZBTB39
RASA2
ARID1A
CDK5RAP2
CENPT
ARID3A
GXYLT1
GREB1L
PEAK1
GPATCH8
KIF1B
TRIO
AJUBA
IGF1R
SMURF2
CHRNB1
GLYR1
MAP3K3
CCND1
ZDHHC18
IFFO2
KAT2B
HIPK1
HIC2
MAP3K1
LATS2
PHTF2
UTRN
PPT2
TNFAIP1
MYO10
APAF1
CRY2
PTPRJ
HIPK3
PBX3
KIF3C
STIL
DCBLD2
WDR37
DNAJB5
TSC22D2
MYO19
SUV39H1
SH3D19
ITSN1
CBFB
APP
ZFHX4
DNMT3A
FAM3C
POMT2
ADD1
CMTM3
PHF19
BTG2
USP31
MAP4K4
CORO1C
DCUN1D3
KLHDC3
SMAD7
ZBTB4
LAMC1
CREB5
RBFOX2
PDE7A
TMEM170B
DUSP1
ITGA5
GATAD2B
PLEKHA8
SLC35B4
DENND6A
NMT1
ZNF608
PKD2
PKIA
HTT
TRAM2
LEPROT
SPTAN1
TMCC1
SGPL1
SMARCC2
FERMT2
LPCAT1
BRWD3
EHD1
CDKL5
CTSV
RBMS2
SPTBN1
DNAJC1
ST3GAL2
UBN2
AMMECR1
N4BP1
MMS19
ZSWIM4
TP53INP2
ETS1
SNX4
RANBP10
RASA3
KDM2A
LBR
PLEKHA1
IGSF3
DENND1B
E2F3
RHOU
MINK1
KLF2
BAHD1
PROSER1
SPINT1

### Sheet: Common downregulated genes
Genes (Symbol)
FTH1
RPS12
NQO1
RPS20
RPS25
RPS29
EEF1B2
RPS3
RPL37
RPL12
RPL37A
SLC25A5
RPS6
PTPDC1
MACC1
RPL9
RPS15A
COX7A2L
SLC50A1
BCCIP
RPL24
RPL27
NSMCE1
RPL35A
GLRX
UFM1
UBLCP1
RPS27A
RPL10
GTF2H3
RPL21
ISCU
FHL1
CYCS
HINT1
CHMP2B
RPL11
LYAR
SEC61G
EID1
RPS7
RPL23
FAM162A
RPL14
GOLPH3L
RPL7
RPS17
RPL27A
RPL31
TMEM14C
TOMM7
TMEM167B
RPS11
RPL38
NDUFA4
TGDS
TXN
CDC26
DCUN1D5
RPS23
RPS26
PUS7L
ZFAND1
NPM1
BRK1
RSL24D1
AMZ2
OGFRL1
COX7B
SMIM20
RPL39
IGFBP6
NCBP2
SMIM15
TAF12
RPLP0
SDHD
NIP7
SCP2
MAP2
ZCRB1
TCEAL8
MRPS23
POLR1D
GATAD1
PPIL3
TBCA
SUCLG2
KLHL12
RFK
DPH3
FADS1
GEM
BOLA3
MRPL13
PEX2
RPS24
STRAP
LIAS
RPS27L
UQCRB
SSBP1
SLC16A1
RNASEH1
PCDH7
NDUFAB1
ELOVL6
MRPS16
B4GALT6
NDUFA12
MRPL42
S100A6
ATRAID
SYTL2
SPCS1
MRPL50
NUDT2
NUDCD2
ANAPC16
ZNF664
DAD1
GALM
PSTK
KLHL9
RAB28
CBY1
TAF13
CHCHD7
SERPINB8
POLR2C
MBOAT1
RGS2
LDHA
TSPAN31
THG1L
TSN

### Sheet: Hallmark ORA for UP DEGs
Description	GeneRatio	BgRatio	RichFactor	FoldEnrichment	zScore	pvalue	p.adjust	qvalue	geneID	Count
HALLMARK_MITOTIC_SPINDLE	15/82	194/4124	0.0773196	3.88861	5.8696	4.37307980357402E-06	0.000179296	0.00015651	SSH2/LMNB1/KIF3C/TRIO/SPTAN1/ANLN/SPTBN1/KIF23/BCL2L11/RASA2/ITSN1/FARP1/KIF1B/PKD2/CDK5RAP2	15
HALLMARK_UV_RESPONSE_DN	10/82	136/4124	0.0735294	3.69799	4.55667	0.000307991	0.00631382	0.00551143	TGFBR2/DUSP1/ATXN1/WDR37/PTPN21/RASA2/SMAD7/LAMC1/DDAH1/IGF1R	10
HALLMARK_APOPTOSIS	10/82	155/4124	0.0645161	3.24469	4.05692	0.000874012	0.00969282	0.008461	BTG2/RHOB/SPTAN1/WEE1/BCL2L11/SMAD7/APP/CCND1/HMGB2/ADD1	10
HALLMARK_G2M_CHECKPOINT	11/82	185/4124	0.0594595	2.99038	3.94497	0.000945641	0.00969282	0.008461	POLQ/LMNB1/KIF23/E2F3/CDC25A/CCND1/STIL/LBR/CCNF/SUV39H1/E2F2	11
HALLMARK_TGF_BETA_SIGNALING	4/82	53/4124	0.0754717	3.79567	2.91736	0.0203237	0.166654	0.145475	SMURF2/SPTBN1/SMAD7/TGIF1	4
HALLMARK_HEME_METABOLISM	8/82	186/4124	0.0430108	2.16313	2.31186	0.0302287	0.202975	0.177179	BTG2/KAT2B/IGSF3/BMP2K/MFHAS1/RANBP10/ADD1/E2F2	8
HALLMARK_TNFA_SIGNALING_VIA_NFKB	8/82	191/4124	0.0418848	2.1065	2.23009	0.0346542	0.202975	0.177179	BTG2/RHOB/DUSP1/EHD1/KLF6/KLF2/TGIF1/CCND1	8
HALLMARK_APICAL_SURFACE	3/82	43/4124	0.0697674	3.50879	2.35522	0.0529207	0.271219	0.236751	DCBLD2/APP/NCOA6	3
HALLMARK_E2F_TARGETS	7/82	190/4124	0.0368421	1.85289	1.71422	0.0819201	0.373192	0.325764	LMNB1/WEE1/CDC25A/LBR/HMGB2/SUV39H1/CIT	7
HALLMARK_UV_RESPONSE_UP	5/82	151/4124	0.0331126	1.66532	1.18625	0.180196	0.738806	0.644914	BTG2/RHOB/AGO2/BCL2L11/KLHDC3	5
HALLMARK_PROTEIN_SECRETION	3/82	93/4124	0.0322581	1.62234	0.864533	0.281617	0.873894	0.762835	KIF1B/GBF1/EGFR	3
HALLMARK_ANDROGEN_RESPONSE	3/82	95/4124	0.0315789	1.58819	0.826031	0.292553	0.873894	0.762835	PTPN21/CDK6/CCND1	3
HALLMARK_P53_PATHWAY	5/82	185/4124	0.027027	1.35926	0.712064	0.306418	0.873894	0.762835	BTG2/ZFP36L1/APP/APAF1/ABCC5	5
HALLMARK_HYPOXIA	5/82	187/4124	0.026738	1.34472	0.687108	0.314329	0.873894	0.762835	DUSP1/KLF6/ETS1/MAP3K1/EGFR	5
HALLMARK_INFLAMMATORY_RESPONSE	5/82	194/4124	0.0257732	1.2962	0.60188	0.342227	0.873894	0.762835	BTG2/DCBLD2/ITGA5/KLF6/KIF1B	5
HALLMARK_NOTCH_SIGNALING	1/82	31/4124	0.0322581	1.62234	0.495343	0.464686	0.873894	0.762835	CCND1	1
HALLMARK_MTORC1_SIGNALING	4/82	181/4124	0.0220994	1.11144	0.218366	0.488624	0.873894	0.762835	BTG2/CDC25A/NMT1/CCNF	4
HALLMARK_ANGIOGENESIS	1/82	35/4124	0.0285714	1.43693	0.369706	0.506327	0.873894	0.762835	APP	1
HALLMARK_HEDGEHOG_SIGNALING	1/82	36/4124	0.0277778	1.39702	0.34074	0.516227	0.873894	0.762835	CDK6	1
HALLMARK_ADIPOGENESIS	4/82	190/4124	0.0210526	1.05879	0.118169	0.527304	0.873894	0.762835	BAZ2A/ITSN1/NMT1/SOWAHC	4
HALLMARK_ESTROGEN_RESPONSE_LATE	4/82	190/4124	0.0210526	1.05879	0.118169	0.527304	0.873894	0.762835	FARP1/CCND1/STIL/DNAJC1	4
HALLMARK_IL2_STAT5_SIGNALING	4/82	191/4124	0.0209424	1.05325	0.107322	0.53152	0.873894	0.762835	PHTF2/RHOB/KLF6/IGF1R	4
HALLMARK_EPITHELIAL_MESENCHYMAL_TRANSITION	4/82	192/4124	0.0208333	1.04776	0.0965299	0.535717	0.873894	0.762835	RHOB/ITGA5/LAMC1/FERMT2	4
HALLMARK_KRAS_SIGNALING_UP	4/82	192/4124	0.0208333	1.04776	0.0965299	0.535717	0.873894	0.762835	DCBLD2/ETS1/MAP3K1/AMMECR1	4
HALLMARK_MYOGENESIS	4/82	194/4124	0.0206186	1.03696	0.0751072	0.544058	0.873894	0.762835	SPTAN1/PKIA/APP/CHRNB1	4
HALLMARK_WNT_BETA_CATENIN_SIGNALING	1/82	41/4124	0.0243902	1.22665	0.207718	0.56286	0.873894	0.762835	SKP2	1
HALLMARK_PEROXISOME	2/82	100/4124	0.02	1.00585	0.00843944	0.596806	0.873894	0.762835	ATXN1/ABCC5	2
HALLMARK_PI3K_AKT_MTOR_SIGNALING	2/82	100/4124	0.02	1.00585	0.00843944	0.596806	0.873894	0.762835	PPP2R1B/EGFR	2
HALLMARK_KRAS_SIGNALING_DN	3/82	187/4124	0.0160428	0.806834	-0.38502	0.727178	0.981526	0.856788	PTPRJ/NR6A1/BTG2	3
HALLMARK_ESTROGEN_RESPONSE_EARLY	3/82	192/4124	0.015625	0.785823	-0.432844	0.743751	0.981526	0.856788	FARP1/IGF1R/CCND1	3
HALLMARK_IL6_JAK_STAT3_SIGNALING	1/82	80/4124	0.0125	0.628659	-0.47767	0.802589	0.981526	0.856788	STAT3	1
HALLMARK_UNFOLDED_PROTEIN_RESPONSE	1/82	104/4124	0.00961538	0.483583	-0.75966	0.879431	0.981526	0.856788	DCP2	1
HALLMARK_INTERFERON_GAMMA_RESPONSE	2/82	183/4124	0.010929	0.549647	-0.887546	0.886177	0.981526	0.856788	LATS2/STAT3	2
HALLMARK_ALLOGRAFT_REJECTION	2/82	185/4124	0.0108108	0.543705	-0.904387	0.889871	0.981526	0.856788	ETS1/EGFR	2
HALLMARK_COMPLEMENT	2/82	186/4124	0.0107527	0.540782	-0.912753	0.891677	0.981526	0.856788	EHD1/CALM3	2
HALLMARK_BILE_ACID_METABOLISM	1/82	110/4124	0.00909091	0.457206	-0.821785	0.893463	0.981526	0.856788	ATXN1	1
HALLMARK_DNA_REPAIR	1/82	142/4124	0.00704225	0.354174	-1.11538	0.945105	0.981526	0.856788	ZWINT	1
HALLMARK_FATTY_ACID_METABOLISM	1/82	150/4124	0.00666667	0.335285	-1.18109	0.95353	0.981526	0.856788	TP53INP2	1
HALLMARK_APICAL_JUNCTION	1/82	188/4124	0.00531915	0.267514	-1.46408	0.979037	0.981526	0.856788	EGFR	1
HALLMARK_XENOBIOTIC_METABOLISM	1/82	191/4124	0.0052356	0.263312	-1.48475	0.98032	0.981526	0.856788	NMT1	1
HALLMARK_GLYCOLYSIS	1/82	194/4124	0.00515464	0.259241	-1.50521	0.981526	0.981526	0.856788	EGFR	1

### Sheet: Hallmark ORA for DOWN DEGs
Description	GeneRatio	BgRatio	RichFactor	FoldEnrichment	zScore	pvalue	p.adjust	qvalue	geneID	Count
HALLMARK_OXIDATIVE_PHOSPHORYLATION	9/44	181/4124	0.0497238	4.66047	5.22957	9.27063080800109E-05	0.00268848	0.00234205	COX7B/SDHD/COX7A2L/COX7C/NDUFAB1/CYCS/NDUFA4/UQCRB/SLC25A5	9
HALLMARK_DNA_REPAIR	7/44	142/4124	0.0492958	4.62036	4.55877	0.000651443	0.00944592	0.00822875	TAF12/POLR1D/DAD1/NCBP2/GTF2H3/POLR2C/TAF13	7
HALLMARK_MYC_TARGETS_V1	6/44	181/4124	0.0331492	3.10698	3.01016	0.0115704	0.0853388	0.0743423	EEF1B2/RPLP0/NDUFAB1/SSBP1/NCBP2/RPS6	6
HALLMARK_REACTIVE_OXYGEN_SPECIES_PATHWAY	3/44	45/4124	0.0666667	6.24848	3.67592	0.0117709	0.0853388	0.0743423	NQO1/TXN/GLRX	3
HALLMARK_MTORC1_SIGNALING	5/44	181/4124	0.0276243	2.58915	2.27036	0.0418636	0.242809	0.211521	SYTL2/UFM1/ELOVL6/FADS1/GLRX	5
HALLMARK_PEROXISOME	3/44	100/4124	0.03	2.81182	1.90453	0.0897458	0.433772	0.377877	SCP2/FADS1/PEX2	3
HALLMARK_ADIPOGENESIS	4/44	190/4124	0.0210526	1.97321	1.42616	0.142527	0.590467	0.514382	COX7B/SCP2/ELOVL6/NDUFAB1	4
HALLMARK_P53_PATHWAY	3/44	185/4124	0.0162162	1.5199	0.751306	0.315915	0.881342	0.767775	HINT1/RPS27L/FAM162A	3
HALLMARK_BILE_ACID_METABOLISM	2/44	110/4124	0.0181818	1.70413	0.777257	0.328944	0.881342	0.767775	SCP2/FADS1	2
HALLMARK_GLYCOLYSIS	3/44	194/4124	0.0154639	1.44939	0.665781	0.34266	0.881342	0.767775	TXN/FAM162A/GLRX	3
HALLMARK_PANCREAS_BETA_CELLS	1/44	40/4124	0.025	2.34318	0.88639	0.350216	0.881342	0.767775	SPCS1	1
HALLMARK_MYC_TARGETS_V2	1/44	55/4124	0.0181818	1.70413	0.545877	0.447819	0.881342	0.767775	NIP7	1
HALLMARK_FATTY_ACID_METABOLISM	2/44	150/4124	0.0133333	1.2497	0.32348	0.479783	0.881342	0.767775	SDHD/SUCLG2	2
HALLMARK_HYPOXIA	2/44	187/4124	0.0106952	1.00243	0.00353246	0.60036	0.881342	0.767775	FAM162A/GLRX	2
HALLMARK_TNFA_SIGNALING_VIA_NFKB	2/44	191/4124	0.0104712	0.981437	-0.027277	0.612115	0.881342	0.767775	SERPINB8/GEM	2
HALLMARK_ANDROGEN_RESPONSE	1/44	95/4124	0.0105263	0.986603	-0.0137176	0.643308	0.881342	0.767775	FADS1	1
HALLMARK_UNFOLDED_PROTEIN_RESPONSE	1/44	104/4124	0.00961538	0.901224	-0.10594	0.676905	0.881342	0.767775	SPCS1	1
HALLMARK_SPERMATOGENESIS	1/44	129/4124	0.00775194	0.726568	-0.327634	0.754824	0.881342	0.767775	TSN	1
HALLMARK_APOPTOSIS	1/44	155/4124	0.00645161	0.604692	-0.520911	0.816334	0.881342	0.767775	IGFBP6	1
HALLMARK_ALLOGRAFT_REJECTION	1/44	185/4124	0.00540541	0.506634	-0.71296	0.868705	0.881342	0.767775	RPL9	1
HALLMARK_E2F_TARGETS	1/44	190/4124	0.00526316	0.493301	-0.742527	0.875879	0.881342	0.767775	LYAR	1
HALLMARK_ESTROGEN_RESPONSE_LATE	1/44	190/4124	0.00526316	0.493301	-0.742527	0.875879	0.881342	0.767775	SLC16A1	1
HALLMARK_IL2_STAT5_SIGNALING	1/44	191/4124	0.0052356	0.490719	-0.748368	0.877267	0.881342	0.767775	GALM	1
HALLMARK_XENOBIOTIC_METABOLISM	1/44	191/4124	0.0052356	0.490719	-0.748368	0.877267	0.881342	0.767775	NQO1	1
HALLMARK_EPITHELIAL_MESENCHYMAL_TRANSITION	1/44	192/4124	0.00520833	0.488163	-0.754186	0.878641	0.881342	0.767775	GEM	1
HALLMARK_ESTROGEN_RESPONSE_EARLY	1/44	192/4124	0.00520833	0.488163	-0.754186	0.878641	0.881342	0.767775	SLC16A1	1
HALLMARK_KRAS_SIGNALING_UP	1/44	192/4124	0.00520833	0.488163	-0.754186	0.878641	0.881342	0.767775	GLRX	1
HALLMARK_INFLAMMATORY_RESPONSE	1/44	194/4124	0.00515464	0.48313	-0.765753	0.881342	0.881342	0.767775	PCDH7	1
HALLMARK_MYOGENESIS	1/44	194/4124	0.00515464	0.48313	-0.765753	0.881342	0.881342	0.767775	NQO1	1
