## Supplementary material for "miRISC inhibition causes mitotic defects and synergizes with genotoxic agents in cancers": dataset 4

### Sheet: miRNA families in UP DEGs
Seed	miRNA family	p-value	FDR	Odd ratio	Number of interactions
AAAGUGC	hsa-miR-106a-5p/hsa-miR-106b-5p/hsa-miR-17-5p/hsa-miR-20a-5p/hsa-miR-20b-5p/hsa-miR-519d-3p/hsa-miR-526b-3p/hsa-miR-93-5p	4.24E-26	8.91E-24	0.274	78
AAUACUG	hsa-miR-200b-3p/hsa-miR-200c-3p/hsa-miR-429	3.64E-21	3.82E-19	0.279	66
AAGUGCU	hsa-miR-302a-3p/hsa-miR-302b-3p/hsa-miR-302c-3p.1/hsa-miR-302d-3p/hsa-miR-302e/hsa-miR-372-3p/hsa-miR-373-3p/hsa-miR-520a-3p/hsa-miR-520b/hsa-miR-520c-3p/hsa-miR-520d-3p/hsa-miR-520e	8.98E-20	6.28E-18	0.266	59
GAGGUAG	hsa-let-7a-5p/hsa-let-7b-5p/hsa-let-7c-5p/hsa-let-7d-5p/hsa-let-7e-5p/hsa-let-7f-5p/hsa-let-7g-5p/hsa-let-7i-5p/hsa-miR-4458/hsa-miR-4500/hsa-miR-98-5p	1.46E-19	7.67E-18	0.291	64
GUAAACA	hsa-miR-30a-5p/hsa-miR-30b-5p/hsa-miR-30c-5p/hsa-miR-30d-5p/hsa-miR-30e-5p	1.61E-15	6.77E-14	0.363	67
ACAUUCA	hsa-miR-181a-5p/hsa-miR-181b-5p/hsa-miR-181c-5p/hsa-miR-181d-5p/hsa-miR-4262	6.19E-15	1.86E-13	0.347	61
AGCAGCA	hsa-miR-15a-5p/hsa-miR-15b-5p/hsa-miR-16-5p/hsa-miR-195-5p/hsa-miR-424-5p/hsa-miR-497-5p/hsa-miR-6838-5p	1.23E-14	3.23E-13	0.365	64
AGUGCAA	hsa-miR-130a-3p/hsa-miR-130b-3p/hsa-miR-301a-3p/hsa-miR-301b-3p/hsa-miR-3666/hsa-miR-4295/hsa-miR-454-3p	3.11E-14	7.25E-13	0.311	51
AGUGCUU	hsa-miR-302c-3p.2/hsa-miR-520f-3p	4.3E-13	8.21E-12	0.271	40
UCACAUU	hsa-miR-130a-5p/hsa-miR-23a-3p/hsa-miR-23b-3p/hsa-miR-23c	4.74E-13	8.29E-12	0.363	57
CUUUGGU	hsa-miR-9-5p	5.49E-13	8.87E-12	0.369	58
UAUUGCU	hsa-miR-137	7.1E-13	1.06E-11	0.362	56
CCCUGAG	hsa-miR-125a-5p/hsa-miR-125b-5p/hsa-miR-4319	8.67E-13	1.21E-11	0.312	46
UACAGUA	hsa-miR-101-3p.2	1.46E-12	1.83E-11	0.343	51
UCACAGU	hsa-miR-27a-3p/hsa-miR-27b-3p	1.48E-12	1.83E-11	0.378	58
CACAGUG	hsa-miR-128-3p/hsa-miR-216a-3p/hsa-miR-3681-3p	2E-12	2.33E-11	0.356	53
AUUGCAC	hsa-miR-25-3p/hsa-miR-32-5p/hsa-miR-363-3p/hsa-miR-367-3p/hsa-miR-92a-3p/hsa-miR-92b-3p	3.06E-12	3.38E-11	0.334	48
ACAGUAU	hsa-miR-144-3p	3.9E-12	4.1E-11	0.337	48
GUGCAAA	hsa-miR-19a-3p/hsa-miR-19b-3p	1.82E-11	1.82E-10	0.382	54
CAGUGCA	hsa-miR-148a-3p/hsa-miR-148b-3p/hsa-miR-152-3p	2.72E-11	2.6E-10	0.309	40
AGCACCA	hsa-miR-29a-3p/hsa-miR-29b-3p/hsa-miR-29c-3p	8.04E-11	7.34E-10	0.382	51
ACAGUAC	hsa-miR-101-3p.1	4.28E-10	3.74E-09	0.351	42
AAGGCAC	hsa-miR-124-3p.1	4.51E-10	3.79E-09	0.453	62
UUGGCAA	hsa-miR-182-5p	4.71E-10	3.81E-09	0.402	51
UCAAGUA	hsa-miR-1297/hsa-miR-26a-5p/hsa-miR-26b-5p/hsa-miR-4465	1.95E-08	1.32E-07	0.393	41
UAUAAAG	hsa-miR-340-5p	4.01E-07	2.41e-06	0.467	46
UAAGGCA	hsa-miR-124-3p.2/hsa-miR-506-3p	1.69e-06	8.04e-06	0.475	43
UUGGCAC	hsa-miR-1271-5p/hsa-miR-96-5p	1.89e-06	8.81e-06	0.46	40

### Sheet: miRNA families in DOWN DEGs
Seed	miRNA family	p-value	FDR	Odd ratio	Number of interactions
AAAGAAU	hsa-miR-186-5p	0.326	1	0.814	8
AAAGCAC	hsa-miR-6835-3p	0.193	1	0.715	9
AAGGCAC	hsa-miR-124-3p.1	0.814	1	1.24	10
AAGUGCU	hsa-miR-302a-3p/hsa-miR-302b-3p/hsa-miR-302c-3p.1/hsa-miR-302d-3p/hsa-miR-302e/hsa-miR-372-3p/hsa-miR-373-3p/hsa-miR-520a-3p/hsa-miR-520b/hsa-miR-520c-3p/hsa-miR-520d-3p/hsa-miR-520e	0.394	1	0.87	8
GUAAACA	hsa-miR-30a-5p/hsa-miR-30b-5p/hsa-miR-30c-5p/hsa-miR-30d-5p/hsa-miR-30e-5p	0.858	1	1.34	8
UAAGGCA	hsa-miR-124-3p.2/hsa-miR-506-3p	0.558	1	1.01	9
UAAUACA	hsa-miR-374c-5p/hsa-miR-655-3p	0.361	1	0.829	7
UAUAAAG	hsa-miR-340-5p	0.352	1	0.865	11
UAUUGCU	hsa-miR-137	0.548	1	0.997	9
UUAUUGA	hsa-miR-325-3p	0.667	1	1.08	15
UUGGCAA	hsa-miR-182-5p	0.815	1	1.3	7
