## Supplementary material for "miRISC inhibition causes mitotic defects and synergizes with genotoxic agents in cancers": dataset 5

### Sheet: HCT116 T6B vs CT 
pathway	pval	padj	log2err	ES	NES	size	leadingEdge
HALLMARK_G2M_CHECKPOINT	1.18754e-33	5.9377e-32	1.50926	0.696099	3.06514	189	MKI67, KIF23, KIF2C, STMN1, UBE2C, CDC25A, CCNB2, KIF4A, NEK2, CCNA2, CENPF, NSD2, TOP2A, NUSAP1, CCNF, TPX2, BIRC5, ESPL1, CDK1, CDC20, POLQ, LMNB1, AURKB, BUB1, KPNA2, PLK1, NDC80, AURKA, PTTG1, RACGAP1, SMC1A, FOXN3, GINS2, TROAP, CENPA, PBK, CDKN3, KNL1, H2AZ2, RPA2, RBL1, MAD2L1, KIF11, E2F2, RAD54L, POLE, CCND1, KIF22, CDC45, CHAF1A, HMMR, TACC3, POLA2, CKS2, TRAIP, E2F1, KMT5A, STIL, MYBL2…
HALLMARK_E2F_TARGETS	2.34103e-29	5.85256e-28	1.40995	0.671462	2.97403	197	MKI67, CIT, NCAPD2, CDCA8, SPAG5, HMGB2, KIF2C, STMN1, CDC25A, CCNB2, KIF4A, RRM2, TIMELESS, TOP2A, WEE1, BIRC5, ASF1B, ESPL1, CDK1, CDC20, DIAPH3, LMNB1, AURKB, SPC24, CDCA3, KPNA2, PLK1, AURKA, RAD51AP1, DLGAP5, PTTG1, BUB1B, RACGAP1, SMC1A, GINS1, MELK, MCM7, CDKN3, TUBB, RPA2, MAD2L1, POLE, SPC25, KIF22, HMMR, TACC3, POLA2, KIF18B, CKS2, TRIP13, MYBL2, DNMT1, SMC4, TMPO, SUV39H1, PCNA, CDKN1B…
HALLMARK_MITOTIC_SPINDLE	5.93182e-20	9.88636e-19	1.15122	0.599483	2.64466	191	KIF23, ANLN, KIF2C, CCNB2, KIF4A, NEK2, CENPF, TOP2A, NUSAP1, TPX2, BIRC5, ESPL1, CDK1, LMNB1, BUB1, PLK1, NDC80, AURKA, DLGAP5, RACGAP1, MID1, SMC1A, BCL2L11, SSH2, KIF11, RASA2, KNTC1, DOCK4, KIF22, KIF1B, TRIO, VCL, FARP1, CDK5RAP2, AKAP13, KIF3C, ITSN1, SMC4, MYH10, KIF15, PKD2, SPTAN1, CYTH2, TTK, PLEKHG2, ABR, WASF2, SPTBN1, DYNC1H1, INCENP, TIAM1, CNTROB, MARCKS, TBCD, PDLIM5, PCNT, ECT2, …
HALLMARK_INTERFERON_ALPHA_RESPONSE	7.44455e-19	9.30568e-18	1.12391	-0.740628	-2.92589	73	TRIM25, WARS1, PLSCR1, SAMD9, LAMP3, EIF2AK2, PROCR, OASL, OAS1, DDX60, NCOA7, IFIH1, HERC6, PARP9, LAP3, TENT5A, IFIT3, NUB1, PSME2, TRIM14, PSME1, PNPT1, IFI44, CASP8, SP110, RIPK2, IFI27, ELF1, BST2, ADAR, NMI, IFI35, PSMA3, IFITM1, UBE2L6, TDRD7, PARP14, BATF2
HALLMARK_OXIDATIVE_PHOSPHORYLATION	4.71321e-12	4.71321e-11	0.887075	-0.488037	-2.2462	192	SLC25A5, COX7A2L, IDH1, ATP5MC1, CYCS, ISCU, COX7C, GRPEL1, NDUFA4, ALAS1, UQCRC2, COX7B, MPC1, SDHD, NDUFA8, ATP5PB, UQCRB, NDUFAB1, TOMM22, ATP5F1E, HSPA9, NDUFB2, NDUFB1, GLUD1, ALDH6A1, LDHA, NDUFS4, COX6A1, IDH3A, UQCRQ, COX11, ETFA, MRPL15, CYB5A, TIMM17A, COX7A2, HADHB, UQCRH, MRPS22, COX5A, LRPPRC, NDUFB5, ATP5PF, ATP5F1C, SUPV3L1, NDUFA5, VDAC2, TIMM9, COX6C, ATP5MC2, MRPS15, GOT2, ATP6V…
HALLMARK_INTERFERON_GAMMA_RESPONSE	1.35029e-08	1.12524e-07	0.74774	-0.499352	-2.16867	127	TRIM25, WARS1, PLSCR1, IFIT1, STAT1, EIF2AK2, APOL6, OASL, DDX60, IFIH1, HERC6, LAP3, BTG1, IFIT3, PSME2, TRIM14, UPP1, PSME1, PNPT1, CASP4, IFI44, CASP8, SP110, MTHFD2, RIPK2, IFI27, PTPN2, BST2, ADAR, OAS3, NMI, SRI, ISOC1, IFI35, PSMA3, UBE2L6, TDRD7, PARP14, PNP, BATF2, CD40, FAS
HALLMARK_UNFOLDED_PROTEIN_RESPONSE	5.98294e-06	4.27353e-05	0.610527	-0.467661	-1.96994	106	HSPA5, IFIT1, ATF3, PSAT1, NPM1, SSR1, ALDH18A1, EIF4A2, SDAD1, DDX10, MTHFD2, PARN, HSP90B1, HSPA9, DNAJC3, SPCS1, SPCS3, WIPI1, CEBPG, RPS14, MTREX, HERPUD1, VEGFA, EIF4A3, GOSR2, PDIA6, SLC30A5, DNAJB9, ASNS, ATF4, ATF6, KDELR3, PDIA5, SRPRB, XBP1, YWHAZ, TSPYL2, SERP1, CNOT2, EIF4E, HYOU1, SEC11A, EDEM1, STC2, NFYB
HALLMARK_MTORC1_SIGNALING	7.10326e-06	4.43954e-05	0.610527	-0.391298	-1.79525	187	HSPA5, WARS1, DAPP1, HK2, P4HA1, UFM1, GLRX, NIBAN1, IDH1, ATP5MC1, GCLC, PSAT1, USO1, TXNRD1, GSR, PDK1, NFIL3, SSR1, INSIG1, SLC7A11, TFRC, GOT1, TCEA1, RPN1, MTHFD2, SLC2A3, POLR3G, NUPR1, ME1, EIF2S2, EPRS1, CTH, SYTL2, HSP90B1, PSMG1, HSPA9, ELOVL6, LTA4H, FADS1, PSMD14, HSPD1, LDHA, UCHL5, PNO1, HPRT1, PGM1, PLOD2, PSMA3, PSMD12, EEF1E1, PSME3, RAB1A, CANX, GBE1, PNP, PSMC6, RDH11, PSMA4, H…
HALLMARK_SPERMATOGENESIS	5.88914e-05	0.000327174	0.557332	0.556821	2.02257	56	NCAPH, KIF2C, CCNB2, NEK2, CDK1, BUB1, AURKA, CDKN3, MTOR, TTK, SEPTIN4, EZH2, CLPB, IP6K1, NF2, RFC4, MAST2
HALLMARK_PROTEIN_SECRETION	0.000232382	0.00116191	0.518848	-0.437255	-1.79229	90	LMAN1, BET1, USO1, GOLGA4, TMED2, ICA1, SEC24D, STX16, BNIP3, ARFIP1, TMX1, VAMP4, COPB1, ARFGAP3, TMED10, SGMS1, SEC22B, TPD52, SCAMP1, TOM1L1, COPB2, CLCN3, RAB2A, GOSR2, RAB5A, SNX2, AP3S1, VPS45, ARCN1, LAMP2, YIPF6, STX12, AP3B1, DNM1L, ADAM10, YKT6, RAB9A, TSG101, NAPG, SOD1, CLTA, SNAP23
HALLMARK_APOPTOSIS	0.00040797	0.00185441	0.498493	0.416262	1.72369	120	IGF2R, HMGB2, TIMP2, TOP2A, WEE1, RHOB, CASP2, BCL2L11, EGR3, CCND1, PTK2, CLU, BTG2, APP, SATB1, CDKN1B, ADD1, SMAD7, TGFBR3, SPTAN1, CDC25B, CDK2, JUN, ANKH, GSN, CREBBP, GADD45B, MADD, CASP7, H1-0, SLC20A1, F2R, PLAT, TNFRSF12A, BCAP31, EBP, PSEN2
HALLMARK_ALLOGRAFT_REJECTION	0.00108067	0.00450277	0.45506	-0.43434	-1.73949	79	WARS1, STAT1, RPS3A, RPL9, RPL39, NCK1, IL18, NPM1, MTIF2, RIPK2, MRPL3, BCL10, DARS1, EIF4G3, TPD52, RARS1, EIF3A, ABCE1, IFNGR1, EREG, TLR3, CD40, FAS, RPS19, UBE2D1, UBE2N, GCNT1, B2M, LYN, DYRK3, ABI1, TLR6, EIF3D, NME1
HALLMARK_TNFA_SIGNALING_VIA_NFKB	0.00228471	0.00878735	0.285496	0.368741	1.58124	155	KLF6, CCN1, JAG1, PDE4B, KLF10, TRIB1, SNN, FOSB, RHOB, FOS, LDLR, TGIF1, EGR3, CCND1, BCL6, SGK1, BTG2, DUSP1, PLK2, EHD1, GFPT2, ABCA1, MARCKS, PDLIM5, KLF2, SERPINE1, HES1, JUN, FOSL1, EGR1, IER2, TRIP10, ICAM1, DUSP5, GADD45B
HALLMARK_ANGIOGENESIS	0.00251426	0.00897951	0.285496	0.645604	1.83546	19	VCAN, JAG1, PTK2, FGFR1, APP, MSX1, SERPINA5, S100A4, FSTL1
HALLMARK_MYC_TARGETS_V1	0.00274201	0.00914004	0.303951	-0.325648	-1.4988	192	RPS3, IMPDH2, EEF1B2, RPS6, PABPC1, RPL34, RSL1D1, RPL14, RPL6, PRDX4, NPM1, CLNS1A, RPLP0, GNL3, RPL22, SSBP1, NCBP2, DDX21, NDUFAB1, SSB, PWP1, EIF2S2, EPRS1, SNRPB2, HDDC2, PSMD14, C1QBP, HSPD1, LDHA, HPRT1, FBL, CCT4, UBA2, COX5A, ABCE1, CANX, AP3S1, GOT2, HSP90AB1, PSMC6, GLO1, EXOSC7, KARS1, PTGES3, SNRPD2, PSMA4, CNBP, NAP1L1, TOMM70, ERH, DDX18, HSPE1, YWHAQ, ACP1, SERBP1, EIF4E, DEK, PSM…
HALLMARK_KRAS_SIGNALING_DN	0.00331828	0.0103696	0.241914	0.444806	1.67252	67	NR6A1, SNN, TENT5C, CPEB3, PTPRJ, SGK1, BTG2, KMT2D, RIBC2, TCF7L1, GTF3C5, WNT16, RYR1, CAMK1D, PDK2, SYNPO, KCND1, MACROH2A2, TFCP2L1, LYPD3, SLC30A3, CLSTN3, THRB, LFNG, SELENOP, NRIP2, FGFR3, ENTPD7, MAST3, BARD1, CELSR2, IDUA
HALLMARK_REACTIVE_OXYGEN_SPECIES_PATHWAY	0.00500479	0.01472	0.211317	-0.480337	-1.70666	43	NQO1, GLRX, GCLC, TXNRD1, GSR, TXN, PRDX4, MGST1, GCLM, FTL, MBP, LAMTOR5, PRDX1, HHEX
HALLMARK_NOTCH_SIGNALING	0.00637792	0.0177164	0.176619	0.552329	1.72821	28	JAG1, TCF7L2, MAML2, CCND1, HES1, ST3GAL6, FZD5, ARRB1, NOTCH2, PSEN2, LFNG, DTX4, PPARD, DTX2
HALLMARK_P53_PATHWAY	0.00803447	0.0211433	0.174012	-0.313978	-1.42317	170	RPS12, PROCR, RGS16, HINT1, ATF3, BTG1, ISCU, FAM162A, TOB1, TPD52L1, UPP1, SLC7A11, DRAM1, KLK8, TGFA, RPS27L, NUPR1, SEC61A1, RAP2B, NOL8, GM2A, CYFIP2, NDRG1, DNTTIP2, SERPINB5, ANKRA2, GADD45A, EI24, ABHD4, TRIAP1, VWA5A, TM7SF3
HALLMARK_ESTROGEN_RESPONSE_LATE	0.00993319	0.024833	0.135635	0.342336	1.46174	150	KIF20A, TOP2A, CDC20, GINS2, FOS, EGR3, CCND1, ABHD2, FARP1, STIL, SGK1, RNASEH2A, PLK4, DNAJC1, TIAM1, RAPGEFL1, SERPINA5, HSPB8, MICB, CDC6, PDLIM3, NMU, EMP2, AFF1, CYP26B1, RET, PLXNB1, FKBP5, DLG5, ATP2B4, FLNB, SLC29A1, CACNA2D2, PRSS23, SERPINA1
HALLMARK_TGF_BETA_SIGNALING	0.0107567	0.0256112	0.134439	0.455969	1.59886	47	KLF10, TGIF1, WWTR1, HIPK2, SMURF2, LTBP2, SMAD7, SPTBN1, SERPINE1, SKI, SLC20A1, THBS1, SMAD3, BMPR2, PPP1CA, NCOR2
HALLMARK_EPITHELIAL_MESENCHYMAL_TRANSITION	0.012847	0.0291977	0.120424	0.361477	1.47666	109	CCN1, VCAN, FN1, CTHRC1, RHOB, CCN2, COL12A1, MCM7, ITGA2, LAMC1, ITGA5, MSX1, TGFBR3, FERMT2, CRLF1, SERPINE1, FBLN1, JUN, MATN2, EMP3, BMP1, DPYSL3, FSTL1, GADD45B, SNTB1, ITGB5, SLC6A8, THBS1, SLIT2, TNFRSF12A, NOTCH2, DAB2
HALLMARK_GLYCOLYSIS	0.0161121	0.0350263	0.12261	-0.304275	-1.37109	164	HSPA5, IGFBP3, HK2, P4HA1, PYGL, GLRX, IDH1, FUT8, GCLC, FAM162A, TXN, ELF3, MXI1, GPR87, MET, GOT1, TGFA, ME2, ADORA2B, ME1, CTH, ZNF292, HOMER1, LDHA, TPST1, RARS1, CYB5A, NT5E, TPBG, COPB2, PLOD2, VEGFA, NANP, PGM2
HALLMARK_APICAL_JUNCTION	0.0182932	0.0381109	0.100121	0.339948	1.42523	131	VCAN, EGFR, PLCG1, VCL, PTK2, MYH10, ADAM9, ITGA2, LIMA1, SIRPA, TSC1, NF2, ICAM1, BMP1, THBS3, PIK3R3, MPZL1, YWHAH, SLIT2, TAOK2, MAP4K2, SYMPK, MYH9, INPPL1, NECTIN2, DSC3, CNN2, TSPAN4, SLC30A3, ITGB1, IRS1, MDK, SPEG, COL17A1, NLGN3, EVL, GNAI2, CDH3, EPB41L2, CDK8, NLGN2, BAIAP2, CLDN15, TUBG1, MAPK11, CD276, FSCN1, SKAP2, ITGA3, DHX16, JUP, HRAS, TMEM8B, PBX2, ITGB4, ACTN4, ACTB, MYL12B, L…
HALLMARK_ESTROGEN_RESPONSE_EARLY	0.0217984	0.0422835	0.0911345	0.320011	1.37773	159	RHOBTB3, KLF10, SVIL, FOS, MYBL1, NAV2, EGR3, CCND1, SLC1A1, ABHD2, IGF1R, FARP1, PODXL, ZNF185, MED13L, TIAM1, RAPGEFL1, SLC2A1, HSPB8, GAB2, HES1, ADCY9, MICB, REEP1, PDLIM3, WWC1, AFF1, CYP26B1, RET, FKBP5, FLNB
HALLMARK_WNT_BETA_CATENIN_SIGNALING	0.0219874	0.0422835	0.094476	0.498273	1.58415	30	JAG1, SKP2, AXIN2, NKD1, MAML1
HALLMARK_KRAS_SIGNALING_UP	0.0283855	0.0506884	0.0902162	-0.328753	-1.38282	105	IGFBP3, SLPI, ALDH1A3, NRP1, PLAU, HKDC1, RGS16, F2RL1, GLRX, ZNF277, ANXA10, PRELID3B, BTC
HALLMARK_MYC_TARGETS_V2	0.0281935	0.0506884	0.0889754	-0.391676	-1.45576	54	HK2, RABEPK, PRMT3, NPM1, TFB2M, NIP7, GNL3, HSPD1, SUPV3L1, MPHOSPH10, WDR43, NDUFAF4, UNG, DDX18, HSPE1
HALLMARK_UV_RESPONSE_DN	0.0380459	0.0655964	0.0691919	0.328157	1.35762	119	CCN1, ATXN1, TGFBR2, PTPN21, DDAH1, LDLR, RASA2, IGF1R, WDR37, CDKN1B, DUSP1, LAMC1, SMAD7, TGFBR3, TENT4A, PDLIM5, SERPINE1, RBPMS, SFMBT1, TFPI, ATP2B4, PRDM2, SCN8A, PIK3R3, SMAD3, NOTCH2, DAB2
HALLMARK_UV_RESPONSE_UP	0.099469	0.165782	0.0418152	0.294319	1.23562	132	AGO2, FOSB, FEN1, RHOB, BCL2L11, FOS, CYB5B, KLHDC3, BTG2, MSX1, CTSV, CDK2, GGH, NXF1, CYB5R1, TYRO3, PRPF3, ICAM1, PDLIM3, RFC4, RET, TUBA4A, SLC6A8, DNAJB1
HALLMARK_HYPOXIA	0.122184	0.185127	0.0433055	-0.268713	-1.18817	145	HSPA5, IGFBP3, HK2, P4HA1, SDC4, GLRX, ATF3, BTG1, FAM162A, PDK1, NFIL3, ERRFI1, MXI1, IDS, PNRC1, SLC2A3, ADORA2B, NDRG1, ZNF292, LDHA, TPD52, TPBG, PGM1, VEGFA, BNIP3L, PGM2
HALLMARK_INFLAMMATORY_RESPONSE	0.11663	0.185127	0.0388751	0.305747	1.23092	100	KLF6, ITGB8, AXL, PDE4B, LDLR, KIF1B, DCBLD2, BTG2, ITGA5, SCN1B, ABCA1, ADM, SERPINE1, GABBR1, EMP3, ICAM1, FZD5
HALLMARK_MYOGENESIS	0.120999	0.185127	0.0380455	0.300856	1.2226	106	SVIL, NAV2, WWTR1, CHRNB1, CLU, APP, PKIA, SPTAN1, SCD, HSPB8, ADCY9, REEP1, GSN, GADD45B, DTNA, MYO1C, PFKM, ITGB5, SLC6A8, ITGA7, TEAD4, SORBS1, ATP6AP1, RYR1, MRAS, PSEN2, MYH9, DENND2B, KIFC3, TSC2, DMPK, COL1A1, ITGB1, PC, CNN3, FDPS, SPEG, FLII, MEF2D
HALLMARK_CHOLESTEROL_HOMEOSTASIS	0.195588	0.279412	0.0325328	-0.298224	-1.16225	68	PLSCR1, MAL2, NIBAN1, ATF3, NFIL3, ERRFI1, PNRC1, ALCAM, FABP5, ATF5
HALLMARK_IL2_STAT5_SIGNALING	0.193788	0.279412	0.0290955	0.271906	1.1455	136	ADAM19, SPRY4, KLF6, IGF2R, RHOB, IGF1R, PHTF2, HIPK2, AHNAK, SPRED2, ITGA6, TIAM1, COCH, SLC39A8, PLAGL1, CDC6, POU2F1, GADD45B, MYO1C
HALLMARK_COAGULATION	0.225195	0.312771	0.0274729	0.311448	1.15301	62	FN1, CTSB, CLU, ADAM9, ITGA2, CTSV, CAPN2, SERPINE1, BMP1, GSN, THBS1, PLAT, PRSS23, SERPINA1, MAFF, PROS1, PDGFB, DUSP6, LRP1
HALLMARK_PANCREAS_BETA_CELLS	0.233527	0.315578	0.028401	-0.446781	-1.19896	14	SPCS1, SRPRB, SRP9, SYT13, SEC11A, ELP4, STXBP1
HALLMARK_PI3K_AKT_MTOR_SIGNALING	0.254458	0.326228	0.0253024	0.283748	1.11712	87	EGFR, CDK1, PLCG1, DUSP3, PPP2R1B, E2F1, CDKN1B, TIAM1, SLC2A1, CDK2, PRKAA2, PLCB1, PITX2, PIKFYVE, PIK3R3, MAPK1
HALLMARK_XENOBIOTIC_METABOLISM	0.252766	0.326228	0.0287357	-0.254824	-1.09775	121	NQO1, UGDH, IDH1, GCLC, GSR, ALAS1, ARG2, UPP1, CYFIP2, GART, ID2, TPST1, CYB5A, HPRT1, PTS, SPINT2, KARS1, PTGES3, FAS, PTGR1, LPIN2, DHRS7, HACL1, ACP1, CNDP2
HALLMARK_ANDROGEN_RESPONSE	0.283225	0.354031	0.0265818	-0.267922	-1.09026	86	ALDH1A3, LMAN1, GSR, ELL2, INPP4B, GPD1L, INSIG1, SEC24D, RAB4A, NGLY1, NDRG1, FADS1, SPCS3, TPD52, STK39, PGM3
HALLMARK_ADIPOGENESIS	0.390466	0.476178	0.0227776	-0.227202	-1.02465	165	IDH1, GRPEL1, COX7B, TOB1, SCP2, GHITM, NDUFAB1, ME1, ELOVL6, CMBL, MCCC1, COX6A1, IDH3A, UQCRQ, MRPL15, GADD45A, AK2, PGM1, CHUK, IFNGR1, RTN3, NDUFA5, COQ5, DRAM2, DBT, GBE1, DNAJB9, BCL2L13, PPARG, DLD, TANK, SDHB, DHRS7, QDPR, GPHN, DLAT, SLC66A3, SOD1, STOM, MTCH2, AIFM1, CMPK1, ECHS1, SUCLG1, SDHC, PTCD3, UBQLN1, NDUFS3
HALLMARK_COMPLEMENT	0.43002	0.511928	0.0181723	0.244028	1.01227	122	FN1, TIMP2, SH2B3, RNF4, ZEB1, CTSB, ATOX1, DOCK4, CLU, ADAM9, EHD1, RBSN, CTSV, SERPINE1, CALM3, DGKH, BRPF3, DUSP5, CASP7, KCNIP2, PLAT, PIM1, SERPINA1, PRKCD, RCE1, MAFF, CDK5R1, PCSK9, PDGFB, CD59, DUSP6, LRP1
HALLMARK_HEDGEHOG_SIGNALING	0.449928	0.523172	0.0184663	0.337985	1.00598	23	CDK6, DPYSL2, AMOT, TLE3, L1CAM, MYH9, CDK5R1, LDB1
HALLMARK_HEME_METABOLISM	0.491557	0.546174	0.0163821	0.230485	0.983091	149	TNRC6B, TENT5C, CTSB, MFHAS1, E2F2, KAT2B, BMP2K, BTG2, KLF3, ADD1, TSPAN5, IGSF3, RANBP10, SLC2A1, ALAD, BACH1, SYNJ1, PRDX2, SLC6A8, H1-0, SLC30A1, ADIPOR1, UCP2, SLC6A9, KHNYN, KDM7A, FOXO3, CCND3, OSBP2, VEZF1, HTRA2, MAP2K3, MOSPD1, BCAM, PC, RBM5, SPTB, PPOX, PPP2R5B, TNS1, BTRC, RNF19A, PGLS, SEC14L1, CTNS, NARF, FN3K, SIDT2, RNF123, HAGH, BLVRA, CROCCP2
HALLMARK_PEROXISOME	0.483706	0.546174	0.0169928	0.251798	0.983731	83	ATXN1, ABCC5, TOP2A, SEMA3C, DHCR24, CRABP2
HALLMARK_IL6_JAK_STAT3_SIGNALING	0.562406	0.611311	0.0155969	0.269188	0.935182	45	STAT3, PTPN1, JUN, TYK2, SOCS3, CBL, ACVR1B, PIM1, TNFRSF12A
HALLMARK_DNA_REPAIR	0.665573	0.708056	0.0131665	0.216714	0.910993	134	SUPT4H1, ZWINT, PDE4B, FEN1, RPA2, POLA2, AGO4, PCNA, NELFCD, SSRP1, PRIM1, ARL6IP1, POLR2A, RFC2, TYMS, RFC4, LIG1, ADCY6, RFC5, STX3, RFC3, GTF3C5, ERCC3, BCAP31, ELOA
HALLMARK_BILE_ACID_METABOLISM	0.686919	0.715541	0.0133209	0.236981	0.877324	62	ATXN1, RBP1, DHCR24, NEDD4, ABCA1, ACSL5, NPC1, PFKM, SLC29A1
HALLMARK_APICAL_SURFACE	0.72954	0.744429	0.0130258	0.27215	0.819115	24	NCOA6, DCBLD2, APP, SCUBE1, LYPD3, PCSK9, FLOT2, BRCA1
HALLMARK_FATTY_ACID_METABOLISM	0.988563	0.988563	0.0115915	-0.162034	-0.696613	120	UGDH, IDH1, OSTC, PSME1, SDHD, SUCLG2, NBN, ME1, LDHA, HADHB, BCKDHB, UBE2L6, ACSM3, PTS, RDH11, DLD, EHHADH, ALDH3A2, METAP1, SUCLA2, HSD17B7, MCEE, ECHS1, SUCLG1, SDHC, MDH1, CRYZ, IDI1, CA2, MAOA

### Sheet: LESKRES Syndrome vs CT
pathway	pval	padj	log2err	ES	NES	size	leadingEdge
HALLMARK_E2F_TARGETS	9.24097e-77	4.62048e-75	2.28891	0.83351	3.73138	200	CDKN2C, DIAPH3, SMC1A, LIG1, BRCA2, POLE, SUV39H1, BARD1, NCAPD2, CDCA3, TACC3, CKS1B, MKI67, NUP205, CDKN3, MELK, PLK4, KPNA2, SPC25, CSE1L, TCF19, BRCA1, CENPE, RACGAP1, RRM2, TRIP13, PLK1, MCM2, UBE2S, ASF1B, DCK, KIF18B, GINS3, AURKA, KIF4A, MCM5, KIF22, TOP2A, HELLS, POLD2, SPAG5, BIRC5, MYBL2, MCM3, HMMR, POLA2, H2AX, RPA1, GINS1, MCM7, RNASEH2A, CDC20, UBE2T, RAD51AP1, CDK1, ATAD2, CCNB2, …
HALLMARK_G2M_CHECKPOINT	6.62734e-55	1.65684e-53	1.93066	0.771258	3.44358	196	CDKN2C, SMC1A, BRCA2, POLE, INCENP, SMC2, SUV39H1, PRC1, BARD1, KIF23, STIL, CCNA2, TACC3, CKS1B, MKI67, BUB1, CDKN3, KIF11, PLK4, CDC6, E2F2, KPNA2, TPX2, KIF5B, FBXO5, NUSAP1, PBK, CENPE, RACGAP1, PLK1, MCM2, UBE2S, AURKA, KIF4A, MCM5, KIF22, TOP2A, BIRC5, MYBL2, E2F1, POLQ, MCM3, HMMR, TTK, RAD54L, KNL1, POLA2, H2AX, NDC80, CCNF, CDC20, CDK1, CCNB2, KIF20B, HMGA1, EXO1, CKS2, HMGB3, GINS2, TMP…
HALLMARK_MITOTIC_SPINDLE	1.12709e-26	1.87849e-25	1.34223	0.642739	2.87306	198	CDC42EP4, SMC1A, ECT2, BRCA2, INCENP, PRC1, ANLN, KIF23, SAC3D1, SUN2, KNTC1, BUB1, KIF11, TPX2, KIF5B, PXN, FBXO5, NUSAP1, CENPE, RACGAP1, PLK1, CKAP5, AURKA, KIF4A, KIF22, TOP2A, BIRC5, CCDC88A, TTK, NDC80, CDK1, TUBGCP3, CCNB2, CNTROB, KIF20B, DLGAP5, CENPF, NEK2, TBCD, PCNT, ARHGDIA, KIF2C, KIF15, MAP3K11, ESPL1, SMC4, RASA1, EZR, CNTRL, LMNB1, CEP131, CENPJ, MYO9B, CDC42EP1, CEP72, NIN, HDAC…
HALLMARK_MYC_TARGETS_V1	6.58506e-21	8.23132e-20	1.18665	0.593204	2.64859	196	RRM1, CCNA2, EIF1AX, TYMS, KPNA2, CDK2, MCM2, MCM5, POLD2, MCM7, CDC20, MCM4, RUVBL2, RFC4, USP1, MAD2L1, PCNA, CDC45, PA2G4, H2AZ1, YWHAQ, PPM1G, CTPS1, MCM6, TFDP1, EIF4G2, SRSF2, DUT, BUB3, SF3A1, EIF4E, RANBP1, SF3B3, PTGES3, CYC1, TCP1, UBA2, SRM, POLE3, VDAC3, SRSF7, SRSF1, HDGF, HNRNPR, XRCC6, RNPS1, CSTF2, ILF2, SNRPA, HNRNPA2B1, UBE2L3, TRIM28, HPRT1, RAN, DHX15, PSMD3, HSPD1, SYNCRIP, P…
HALLMARK_INTERFERON_GAMMA_RESPONSE	2.16787e-08	2.16787e-07	0.733762	-0.447136	-2.03655	189	IL6, IFIT1, IFITM3, IFIT2, CFH, XAF1, TNFAIP6, STAT3, IFI44L, CASP1, EPSTI1, IFITM2, STAT1, STAT2, TNFAIP2, PLSCR1, BANK1, UBE2L6, ICAM1, CDKN1A, IFIH1, PDE4B, SOD2, GCH1, C1S, STAT4, IRF9, CASP4, CSF2RB, SSPN, ISG20, ST3GAL5, CMKLR1, PARP14, IFIT3, PML, ARID5B, APOL6, IL2RB, MTHFD2, IL18BP, VCAM1, IL15, NOD1, DHX58, IFI35, ISG15, PIM1, PSMB8, MX2, CCL2, SERPING1, PSMB10, PELI1, NAMPT, LAP3, ADAR…
HALLMARK_ESTROGEN_RESPONSE_LATE	3.25614e-08	2.71345e-07	0.719513	0.462594	2.03883	177	STIL, PLK4, CDC6, UGDH, TOP2A, CD44, RNASEH2A, CDC20, KIF20A, GINS2, CD9, XRCC3, ST6GALNAC2, PDZK1, SFN, CAV1, SLC24A3, NXT1, PKP3, CKB, ATP2B4, RBBP8, NCOR2, SLC29A1, GALE, EGR3, SORD, UNC13B, LSR, ABHD2, DCXR, TFAP2C, PCP4, TIAM1, TFPI2, HPRT1, ID2, PRLR, BTG3, JAK2, GPER1, SGK1, HOMER2, FKBP5, SCARB1, FKBP4, METTL3, GAL, PGR, ITPK1, FLNB, NRIP1, PRKAR2B, KRT13, NBL1, ETFB, FGFR3, ZFP36
HALLMARK_MYC_TARGETS_V2	3.86995e-08	2.76425e-07	0.719513	0.640185	2.34597	56	PLK4, PLK1, MCM5, MCM4, PA2G4, TCOF1, MRTO4, SRM, PPRC1, NIP7, DCTPP1, SORD, GRWD1, SLC19A1, UTP20, HSPD1, LAS1L, NOP56, WDR43, TFB2M, IPO4, UNG, TBRG4, BYSL, NOC4L, DDX18, FARSA, NOP2, MPHOSPH10, MYC, EXOSC5, IMP4, NOP16, RCL1
HALLMARK_EPITHELIAL_MESENCHYMAL_TRANSITION	1.97344e-07	1.2334e-06	0.690132	-0.42101	-1.92899	198	COL12A1, IL6, BGN, TGM2, PTX3, NNMT, WNT5A, THBS2, FBN2, COL5A3, FBLN5, MEST, FAP, SLC6A8, TNFRSF11B, VCAN, THBS1, COL8A2, PTHLH, COL5A1, PDGFRB, MMP2, LAMA1, COL4A1, SFRP1, COL16A1, SNTB1, SPARC, FGF2, MMP14, SCG2, CCN2, SFRP4, GAS1, GJA1, CDH6, POSTN, ADAM12, CDH11, IGFBP4, SERPINH1, COL11A1, IGFBP3, COL4A2, COL5A2, LRP1, VCAM1, IL15, WIPF1, FBN1, COL3A1, CTHRC1, INHBA, PLOD2, PVR, SPOCK1, ECM2…
HALLMARK_DNA_REPAIR	8.56428e-07	4.75793e-06	0.659444	0.456835	1.9654	147	LIG1, SAC3D1, TYMS, ZWINT, ARL6IP1, POLA2, FEN1, RFC4, PRIM1, RFC3, POLA1, POLD1, PCNA, RFC2, RFC5, RAD51, CANT1, DUT, SSRP1, PNP, POLD3, POLR2D, CDA, ADRM1, UMPS, RPA3, NELFB, RPA2, ALYREF, COX17, VPS37B, HPRT1, TAF6, RAE1, GTF3C5, ELOA, NUDT21, PDE6G, NELFE, TARBP2, AAAS
HALLMARK_INTERFERON_ALPHA_RESPONSE	9.44608e-06	4.72304e-05	0.593325	-0.475907	-1.95966	95	IFITM3, IFIT2, IFITM1, IFI44L, CASP1, EPSTI1, IFITM2, STAT2, GMPR, PLSCR1, UBE2L6, IFIH1, SELL, NCOA7, LPAR6, C1S, IRF9, ISG20, PARP9, PARP14, IFIT3, UBA7, IL15, DHX58, IFI35, ISG15, PSMB8
HALLMARK_SPERMATOGENESIS	1.12775e-05	5.12614e-05	0.593325	0.471176	1.93357	107	BUB1, CDKN3, RPL39L, AURKA, TTK, CDK1, CCNB2, NCAPH, RFC4, TOPBP1, NEK2, KIF2C, DMC1, DBF4, STRBP, EZH2, VDAC3, PARP2, PRKAR2A, CLPB, PHF7
HALLMARK_HYPOXIA	0.000169841	0.000707672	0.518848	-0.358607	-1.63592	192	IL6, DDIT3, BGN, TGM2, DDIT4, PRDX5, VLDLR, MXI1, HMOX1, CXCR4, GPC4, TMEM45A, WSB1, COL5A1, GLRX, IRS2, ALDOC, CDKN1A, TGFB3, HK2, SLC6A6, PNRC1, KLHL24, INHA, CCN2, PGM1, BNIP3L, HEXA, NDST1, HOXB9, SLC2A3, GPC3, ANKZF1, PDGFB, ISG20, ADM, IGFBP3, NDST2, SIAH2, EFNA1, CCNG2, STC2, CSRP2, EFNA3, FAM162A, SDC2, PIM1, VHL, P4HA1, RRAGD, PPARGC1A, PPP1R3C
HALLMARK_TGF_BETA_SIGNALING	0.000224344	0.000862863	0.518848	0.513796	1.87157	54	ID1, ID3, BCAR3, SERPINE1, KLF10, SMAD7, NCOR2, SMAD6, APC, HIPK2, SMURF1, TGFB1, JUNB, ID2, FURIN, PPP1CA, FKBP1A, RHOA, SMAD3, XIAP, NOG
HALLMARK_ALLOGRAFT_REJECTION	0.00239107	0.00853954	0.431708	-0.338764	-1.52271	173	IL6, ITGB2, SRGN, CCND2, STAT1, FYB1, EIF3J, IFNGR2, ICAM1, CD3E, RPL39, CD3D, LCK, NCK1, ACVR2A, IL2RG, STAT4, ELANE, RPS19, RPS3A, CD2, HLA-E, IFNGR1, IL2RB, CD247, IL15, PTPRC, GPR65, IL16, HDAC9, INHBA, CCL2, PSMB10, CRTAM, CCL11, FAS, ICOSLG, THY1, KLRD1, LTB, CD96, RPS9, WARS1, ITK, CCL7, IL7, HIF1A, SOCS5, RPL9, LIF, MAP3K7, IFNAR2, INHBB, GALNT1, UBE2D1, EREG, IL12RB1, CDKN2A, TLR1, IL2RA…
HALLMARK_P53_PATHWAY	0.0033389	0.0111297	0.265413	-0.318003	-1.45407	195	DDIT3, NUPR1, TPD52L1, CCNG1, DDIT4, ABHD4, VDR, CASP1, ZFP36L1, RCHY1, CCND2, SLC3A2, HMOX1, FGF13, SESN1, TRIB3, ABCC5, DRAM1, MKNK2, CDKN1A, VWA5A, BTG2, ISCU, RPS27L, CDKN2B, ZNF365, ANKRA2, CLCA2, RHBDF2, SLC35D1, MDM2, SEC61A1, TCHH, PERP, FAM162A, PIDD1, RACK1, H1-2, ZMAT3, EPHX1, PPM1D, ACVR1B, DGKA, XPC, EI24, SLC7A11, JAG2, ADA, RRP8, RPS12, FAS
HALLMARK_IL6_JAK_STAT3_SIGNALING	0.0037155	0.0116109	0.2454	-0.412044	-1.63941	78	IL6, INHBE, STAT3, STAT1, STAT2, HMOX1, IL18R1, IL13RA1, LEPR, IL1R1, IFNGR2, OSMR, IL2RG, IRF9, LTBR, IL6ST, CSF2RB, IFNGR1, ACVRL1, HAX1, PIM1, IL10RB, ACVR1B, FAS, IFNAR1, LTB, TNFRSF1A, PTPN2, CCL7, PLA2G2A, IL7
HALLMARK_PI3K_AKT_MTOR_SIGNALING	0.00900218	0.026477	0.148057	0.370296	1.50694	102	PAK4, CDK2, E2F1, CDK1, ARHGDIA, AKT1, PIN1, TRAF2, GRK2, SFN, CAB39, EIF4E, RALB, TIAM1, NGF, RPTOR, PRKAR2A, RIPK1, MAP2K3, RAC1, ACTR2, GRB2, MAPK1, PPP1CA, ARF1, HRAS, CALR, PITX2, CFL1, PFN1, UBE2N, RPS6KA3, HSP90B1, MAPK9, MAPK8, MAPKAP1, PPP2R1B, PLCB1
HALLMARK_BILE_ACID_METABOLISM	0.0121475	0.0337429	0.134439	-0.35561	-1.48191	101	CH25H, PRDX5, ABCA5, ABCA9, DIO2, ALDH9A1, ABCA6, LCK, SULT1B1, GSTK1, PFKM, PEX12, ABCA8, PEX11A, ABCA1, FADS1, SLC23A1, PEX13, PEX11G, PIPOX, GCLM, MLYCD, NR3C2, SCP2, APOA1, CYP39A1, RETSAT, ALDH1A1, KLF1, DIO1, PHYH, GNMT, CYP7A1, ATXN1, ACSL1, SLC23A2, DHCR24, NUDT12, PEX19, CYP7B1, ABCA2, BMP6, FDXR, SLC22A18, OPTN, FADS2, CYP27A1, ABCA4, ISOC1
HALLMARK_XENOBIOTIC_METABOLISM	0.0139104	0.0366062	0.128376	-0.304556	-1.37615	178	ABCC3, MARCHF6, SHMT2, HMOX1, SPINT2, KYNU, IL1R1, ALDH9A1, PGD, SLC6A6, FMO1, SLC46A3, GCH1, CSAD, TPST1, AKR1C3, SMOX, HSD17B2, IGFBP4, ADH5, ACOX1, SLC1A5, SLC35D1, CES1, RAP1GAP, ENPEP, AOX1, VTN, GCLC, LONP1, PSMB10, PAPSS2, EPHX1, GABARAPL1, ALDH3A1, LCAT, SLC22A1, POR, FAS, ITIH4, PYCR1, HSD11B1, TNFRSF1A, PROS1, TTPA, APOE, ADH1C, COMT, RETSAT, PGRMC1, UPP1, DHRS7, FBP1, SLC12A4, CD36, DH…
HALLMARK_FATTY_ACID_METABOLISM	0.0320501	0.0801253	0.0767169	0.310552	1.33949	150	XIST, CBR3, NCAPH2, UGDH, YWHAH, H2AZ1, HADH, ACSL4, KMT5A, HSP90AA1, BCKDHB, ACADVL, NTHL1, GPD2, GLUL, SMS, ACAA2, CPT1A, METAP1, DLD, CRAT, ODC1, ECI2, REEP6, EHHADH, SUCLA2, CBR1, SDHA, NBN, AQP7, CRYZ, FH, HSPH1, CIDEA, RAP1GDS1, PDHA1
HALLMARK_APOPTOSIS	0.046863	0.0901212	0.0690263	-0.289336	-1.28615	157	IL6, DDIT3, IFITM3, BGN, CASP1, CCND2, SQSTM1, HMOX1, SATB1, PDGFRB, MMP2, SPTAN1, CDKN1A, BTG2, SC5D, SOD2, GCH1, BMF, RNASEL, BNIP3L, CASP4, ISG20, LEF1, IGF2R, CD2, IFNGR1, LGALS3, HGF, KRT18, BCL2L2, RARA
HALLMARK_GLYCOLYSIS	0.0418056	0.0901212	0.0737486	-0.280847	-1.27768	188	AGRN, SOX9, DDIT4, GNPDA1, VLDLR, MXI1, ABCB6, VCAN, CXCR4, GPC4, COL5A1, IL13RA1, B4GALT4, GLRX, IRS2, ALDH9A1, HK2, AGL, TPST1, IDUA, LHX9, MIOX, GPC3, PYGL, ANKZF1, ME1, ISG20, IGFBP3, SPAG4, MPI, STC2, HAX1, EFNA3, FAM162A, SDC2, GCLC, P4HA1, PLOD2, PGLS, RRAGD, ANG, B4GALT1, ALDOB, TXN, SLC16A3, HS2ST1, GFPT1, TPBG, AK4, RBCK1, FUT8, LHPP, CTH
HALLMARK_HEME_METABOLISM	0.0449138	0.0901212	0.071093	-0.280881	-1.27395	184	DAAM1, SLC6A8, NEK7, MXI1, MOSPD1, ABCB6, UROD, CTNS, GYPE, KDM7A, BTG2, SLC6A9, ERMAP, BNIP3L, CCDC28A, SMOX, YPEL5, SDCBP, ASNS, FN3K, BCAM, TFRC, SLC25A38, RAP1GAP, UROS, C3, GCLC, HTATIP2, CLIC2, TENT5C, RBM5, PPOX, PGLS, GCLM, MYL4, GYPC, SLC7A11, SLC30A1, EZH1, LAMP2, HBD, FOXO3, CLCN3, RIOK3, MGST3, TRAK2, MKRN1, SLC2A1, ATP6V0A1, AGPAT4, BTRC, ISCA1, SIDT2, MOCOS, ADIPOR1, ELL2, AQP3, BMP…
HALLMARK_INFLAMMATORY_RESPONSE	0.040726	0.0901212	0.0745622	-0.284069	-1.28537	180	IL6, ITGB8, IFITM1, TNFAIP6, RASGRP1, GABBR1, IL18R1, BEST1, IL1R1, CD48, IFNGR2, ICAM1, CDKN1A, PDE4B, SELL, BTG2, MMP14, GCH1, OSMR, LCK, ACVR2A, KCNJ2, SLC31A1, CCR7, GPC3, CMKLR1, ADM, IL2RB, ABCA1, IL15, KCNA3, SLC7A2, INHBA, CCL2, PVR, NAMPT, ACVR1B, RGS1, PDPN, NFKB1, ICOSLG, TPBG, F3, IFNAR1, RTP4, PTPRE, P2RY2, ROS1, MSR1, CALCRL, CD69, CCL7, CD70, TNFSF10, IL1A, HIF1A, ATP2B1
HALLMARK_PROTEIN_SECRETION	0.0468617	0.0901212	0.0678988	-0.323604	-1.3352	96	GALC, STX16, SNX2, BET1, SEC22B, SSPN, IGF2R, TSPAN8, TMED10, ABCA1, ICA1, GOLGA4, GOSR2, SNAP23, KRT18, CLTA, ATP6V1H, RAB9A, YIPF6, LAMP2, ATP7A, VAMP7, CLCN3, PAM, CLN5, RAB2A, SEC31A, SCAMP1, M6PR
HALLMARK_UNFOLDED_PROTEIN_RESPONSE	0.0442421	0.0901212	0.070297	-0.315712	-1.32902	109	CHAC1, IFIT1, NABP1, DDIT4, ATF4, WIPI1, EIF4A2, DNAJB9, NFYB, HERPUD1, PSAT1, EEF2, RPS14, ASNS, MTHFD2, CNOT4, STC2, CEBPG, SPCS1, EIF2AK3, GOSR2, XBP1, CCL2
HALLMARK_MYOGENESIS	0.080279	0.148665	0.0526191	-0.268214	-1.21616	183	KCNH1, AGRN, TPD52L1, CNN3, FABP3, SLC6A8, MAPK12, IFRD1, EPHB3, SPTAN1, CDKN1A, EIF4A2, ATP6AP1, SPARC, AGL, CTF1, FGF2, COX7A1, TNNC2, SSPN, PFKM, ADAM12, IGFBP7, MYOM2, FOXO4, IGFBP3, COL4A2, CKMT2, BDKRB2, STC2, COL3A1, MYL3
HALLMARK_ADIPOGENESIS	0.08851	0.15168	0.0450508	0.27291	1.21582	193	CDKN2C, SLC25A10, SNCG, CS, UCP2, HADH, CAVIN1, SORBS1, DLAT, CHUK, GRPEL1, ITGA7, CYC1, GPD2, LIPE, COX8A, PPM1B, COQ3, SLC19A1, ACAA2, DLD, LIFR, CRAT, PFKFB3, ESYT1, SCARB1, PEX14, ESRRA, RREB1, ATL2, REEP6, RAB34, PEMT, GPHN, GPAT4, RTN3, UQCRC1, ABCB8, COL15A1, LEP, ETFB, SLC25A1, IMMT, PRDX3, UBQLN1
HALLMARK_ESTROGEN_RESPONSE_EARLY	0.0895041	0.15168	0.0498306	-0.264432	-1.203	188	THSD4, TGM2, TPD52L1, UGCG, RASGRP1, DEPTOR, RHOBTB3, TGIF2, MUC1, IL6ST, PLAAT3, GJA1, TBC1D30, RPS6KA2, SYBU, DHCR7, IGFBP4, PEX11A, FOXC1, SIAH2, STC2, ADD3, CALB2, SNX24, SYT12, SLC7A2, KDM4B, XBP1, KRT18, KRT8, NADSYN1, KCNK15, RARA, DHRS3, PAPSS2, CELSR1, RHOD, MAPT, SYNGR1, B4GALT1, SH3BP5, TSKU, BAG1
HALLMARK_MTORC1_SIGNALING	0.0910081	0.15168	0.0444085	0.270983	1.2113	198	DHFR, NUP205, BUB1, RRM2, PLK1, MCM2, AURKA, RPA1, CCNF, MCM4, TUBG1, CD9, CACYBP, SDF2L1, DDX39A, CDC25A, CORO1A, UCHL5, MTHFD2L, GMPS, PNP, TOMM40, SORD, HSPA5, ARPC5L, CCT6A, HPRT1, HSPD1, MAP2K3, PSME3, ACTR2, ENO1, STIP1, PITPNB, PSMD12, CALR, PDAP1, EBP, UNG, RPN1, HMBS, NFYC, IMMT, PSMD14
HALLMARK_IL2_STAT5_SIGNALING	0.0947742	0.152862	0.0435464	0.272921	1.21127	187	NT5E, CDC6, ALCAM, CD44, PLPP1, ETV4, SERPINB6, LRRC8C, CCND3, PLEC, KLF6, MAPKAPK2, PNP, NCS1, PTGER2, HIPK2, UMPS, EMP1, TIAM1, ST3GAL4, RGS16, SPRY4, PHLDA1, RABGAP1L, MAFF, FURIN, LRIG1, ITGA6, DCPS, CD83, ODC1, CAPG, AHNAK, CKAP4, TNFRSF1B, IRF6
HALLMARK_ANDROGEN_RESPONSE	0.107096	0.162266	0.0416583	0.30818	1.2422	96	PLPP1, AKT1, PA2G4, UAP1, CENPN, CCND3, HERC3, ADRM1, SORD, ABHD2, SRF, XRCC6, SMS, XRCC5, LIFR, GPD1L, SGK1, HOMER2, FKBP5, GNAI3, ZMIZ1
HALLMARK_UV_RESPONSE_UP	0.105141	0.162266	0.041561	0.281557	1.21618	153	CDK2, H2AX, FEN1, RFC4, CCND3, NPTX2, ARRB2, NR4A1, NUP58, GRPEL1, FOSB, IGFBP2, POLE3, AGO2, TYRO3, PARP2, PSMC3, HYAL2, CDC5L, SIGMAR1, NFKBIA, JUNB, GGH, MARK2, FURIN, BTG3, DNAJB1, PRKACA, STIP1, CTSV, FKBP4, SLC25A4, DDX21, GAL, PDAP1, PPAT, HNRNPU, RPN1, TACR3, DNAJA1
HALLMARK_COAGULATION	0.117071	0.172163	0.0394342	0.291472	1.2168	119	CRIP2, MMP3, TIMP3, DUSP6, PLAT, KLF7, CD9, PLAU, SERPINE1, MMP10, CAPN2, THBD, CAPN5, ANXA1, P2RY1, TFPI2, TIMP1, MAFF, FURIN, RAC1, WDR1, CTSV
HALLMARK_TNFA_SIGNALING_VIA_NFKB	0.134307	0.191867	0.0360803	0.263276	1.17291	193	FOSL1, HBEGF, DUSP1, IER2, DUSP5, PLAUR, CD44, JUN, EGR1, PLAU, SERPINE1, KLF10, KLF6, NR4A1, ETS2, FOSB, PER1, EGR3, EHD1, TNFAIP3, PHLDA1, TRIB1, PHLDA2, NFKBIA, JUNB, NR4A2, MAFF, ID2, BTG3, MAP2K3, SGK1, CD83, PFKFB3, IER5, HES1, GEM, CXCL6, RCAN1, SLC2A6, RELA, ZC3H12A, MCL1
HALLMARK_ANGIOGENESIS	0.151267	0.210092	0.0361595	-0.376447	-1.25239	33	CCND2, VCAN, JAG1, POSTN, COL5A2, COL3A1, VTN, PGLYRP1, JAG2, FSTL1, PDGFA, ITGAV, APP, STC1, VEGFA
HALLMARK_APICAL_JUNCTION	0.1569	0.212027	0.0331885	0.26059	1.15475	184	NECTIN3, TUBG1, YWHAH, ACTG2, ACTC1, JUP, RASA1, CD274, HADH, SORBS3, RAC2, GNAI2, CLDN4, FLNC, ADRA1B, ZYX, MSN, IKBKG, NRXN2, BAIAP2, CRAT, VAV2, MAP4K2, ACTN3, PPP2R2C, HRAS, ACTB, DHX16, PARD6G, LAMB3, NF2, CDK8, CLDN7, ADAM15, ACTN4, PFN1, NECTIN1, PIK3CB, CAP1, VWF, SKAP2, ITGA3, COL17A1, ITGA2, SDC3, GRB7, FSCN1, VASP, AKT2, CTNNA1
HALLMARK_PEROXISOME	0.1771	0.233026	0.0317689	0.287655	1.16748	100	CRABP2, TOP2A, YWHAH, CLN6, CTPS1, BCL10, MSH2, ACSL4, HSD3B7, CRAT, PEX14, SLC25A4, ABCB4, SMARCC1, ECI2, ITGB1BP1, EHHADH, HRAS, SLC25A17, STS, PEX6
HALLMARK_UV_RESPONSE_DN	0.203229	0.26055	0.0289989	0.26403	1.13306	144	ID1, DUSP1, KCNMA1, SYNJ2, ADORA2B, HAS2, CAV1, SERPINE1, SMAD7, ATP2B4, PLCB4, TENT4A, BCKDHB, SLC7A1, MET, BDNF, PRKCA, CACNA1A, VAV2, ARHGEF9, PEX14, KALRN, ADGRL2, RASA2, ZMIZ1, PRKAR2B, DBP, MGMT, GCNT1, SMAD3, RGS4, RXRA, SRI
HALLMARK_COMPLEMENT	0.222344	0.27793	0.027383	0.251104	1.11065	182	MMP12, PDP1, DUSP5, PLAUR, DUSP6, PLAT, CDK5R1, USP16, SERPINE1, SH2B3, CALM3, GPD2, DOCK9, RHOG, GNAI2, CDA, WAS, EHD1, TNFAIP3, HSPA5, TFPI2, TIMP1, PRDM4, MAFF, GNG2, JAK2, CTSS, CTSV, USP14, GNAI3, GRB2, PLA2G4A, PPP2CB, CALM1, F7, CTSB, GNGT2, PFN1, CXCL1
HALLMARK_NOTCH_SIGNALING	0.262536	0.320166	0.0266593	-0.34805	-1.14054	31	WNT5A, TCF7L2, JAG1, ST3GAL6, FZD7, DLL1, DTX4
HALLMARK_CHOLESTEROL_HOMEOSTASIS	0.269585	0.320935	0.0267313	-0.281697	-1.10487	72	FBXO6, PLSCR1, TRIB3, ALDOC, CXCL16, PNRC1, TP53INP1, SC5D, JAG1, DHCR7, CBS, LGALS3, S100A11, STARD4, ADH4, LSS, CYP51A1, SREBF2, SCD, GSTM2, GNAI1
HALLMARK_KRAS_SIGNALING_UP	0.279161	0.324606	0.0240002	0.243782	1.07826	182	KCNN4, MALL, HBEGF, PLAUR, DUSP6, PLAT, ALDH1A2, ETV4, JUP, USP12, PLAU, MAFB, MMP10, NIN, PDCD1LG2, EMP1, DCBLD2, PCP4, ETS1, TNFAIP3, NGF, RGS16, TRIB1, RABGAP1L, SPRY2, ID2, CBL, CTSS, ETV1
HALLMARK_PANCREAS_BETA_CELLS	0.306758	0.348588	0.0242628	-0.352029	-1.1069	26	VDR, DPP4, SST, SPCS1, PCSK2, PAX6, SRP14
HALLMARK_OXIDATIVE_PHOSPHORYLATION	0.339953	0.377726	0.0240652	-0.227265	-1.04233	200	ATP6V1G1, BDH2, COX7A2L, COX7C, UQCRB, ATP6V1C1, ISCU, ATP6AP1, TIMM13, ATP6V1F, SLC25A6, NDUFS4, COX6B1, ATP5F1E, ATP6V1E1, ATP5MG, UQCR11, NDUFA3, NDUFB5, SLC25A3, NDUFA1, NDUFC1, COX4I1, NDUFB8, OXA1L, NQO2, ATP6V1H, NDUFB1, NDUFA2, ATP5PF, ATP6V0E1, TIMM8B, UQCR10, POR, UQCRQ, ACAA1, ATP5ME, COX7B, TIMM10, MGST3, SURF1, NDUFA8, COX6C, RETSAT, ISCA1, PDHX, HCCS, COX5B, PHYH, NDUFA4, HSD17B10, …
HALLMARK_WNT_BETA_CATENIN_SIGNALING	0.360062	0.391372	0.0214136	0.311948	1.0608	39	NOTCH1, WNT5B, TCF7, NKD1, CSNK1E, NCOR2, HEY1, RBPJ
HALLMARK_APICAL_SURFACE	0.457721	0.486937	0.0190574	-0.285419	-0.994801	40	SULF2, GSTM3, SLC2A4, FLOT2, IL2RG, GAS1, IL2RB, TMEM8B, MAL, B4GALT1, MDGA1, THY1
HALLMARK_REACTIVE_OXYGEN_SPECIES_PATHWAY	0.479809	0.499801	0.0186092	-0.270148	-0.982803	49	MBP, FTL, GLRX, SOD2, GCLC, ABCC1, GCLM, MGST1, TXN, LAMTOR5, ATOX1
HALLMARK_HEDGEHOG_SIGNALING	0.541133	0.552176	0.0164988	0.285142	0.945529	35	ADGRG1, RASA1, CDK5R1, RTN1, ETS2, HEY1, AMOT
HALLMARK_KRAS_SIGNALING_DN	0.951186	0.951186	0.00989251	0.178648	0.768579	147	BARD1, ACTC1, GPR3, WNT16, RIBC2, IGFBP2, MSH5, NR4A2, PKP1, C5, SGK1, GTF3C5, PAX3, KRT15, ABCG4, PDE6B, KRT13, NR6A1, FGFR3, NTF3, PTPRJ, CAMK1D, SLC29A3, NUDT11, OXT, CDKAL1, LYPD3, RYR2, SPTBN2, HSD11B2
