## Supplementary material for "miRISC inhibition causes mitotic defects and synergizes with genotoxic agents in cancers": dataset 6

### Sheet: Sheet1
Description	setSize	enrichmentScore	NES	pvalue	p.adjust	rank	leading_edge	core_enrichment
T6B HCT116 top 100 upregulated genes	99	0.60604	2.40479	1E-10	3E-10	2068	tags=49%, list=10%, signal=45%	ASPM/FAM83D/ZNF367/ANLN/NCAPD2/KIF23/MKI67/CCNA2/HJURP/RRM2/ZWINT/IQGAP3/KIF4A/TOP2A/NCAPG2/FOXM1/SHCBP1/NCAPH/PRR11/SPAG5/KIF20A/CCNB2/CDCA8/CENPF/E2F7/NEK2/UBE2C/CENPO/CIT/KIF2C/STMN1/NSD2/KATNAL1/TIMELESS/TICRR/CDC25A/KLF6/HMGB2/CFL2/AGO2/PTPN14/SPRY4/NES/SMARCD1/ANKRD52/ENC1/HAS3/NEDD4L/NR6A1
T6B KP Sarcoma top 100 upregulated genes	94	0.38642	1.52893	0.00727253	0.0109088	2933	tags=30%, list=15%, signal=25%	ZNF367/ZWINT/POLQ/DUSP5/DOT1L/PLAU/EZR/CCBE1/SERPINE1/USP12/KLF6/NUP58/EHD4/AGO2/PHLPP2/IER3/SLC25A13/ELF4/ANKRD52/KLF3/PNPLA6/SPRYD3/DUSP8/DSP/TNFRSF1B/MAPK6/EPHA2/PIK3CB
T6B KP LUAD top 100 upregulated genes	88	0.352662	1.3814	0.0288844	0.0288844	2425	tags=25%, list=12%, signal=22%	NT5E/ZNF367/SERTAD2/DUSP1/POLQ/JUN/AGO2/PHLPP2/REST/RAB3B/TRIM6/OXCT1/MAP3K3/OLFML2B/ELF4/ANKRD52/NR6A1/HIC2/ARID3B/SPRYD3/DUSP8/PTPRJ
