## Supplementary material for "miRISC inhibition causes mitotic defects and synergizes with genotoxic agents in cancers": dataset 8

### Sheet: KP LUAD 0GY Radiation T6B vs CT
pathway	pval	padj	log2err	ES	NES	size	leadingEdge
HALLMARK_OXIDATIVE_PHOSPHORYLATION	1.85721e-15	9.28605e-14	1.00732	-0.566023	-2.3798	196	Mgst3, Acaa2, Cox7b, Sdhd, Timm9, Cox6b1, Uqcrh, Ndufa6, Uqcr10, Cox8a, Timm8b, Atp5j, Cox7a2l, Atp5k, Cox7c, Slc25a20, Slc25a4, Cox6c, Atp5j2, Ndufs6, Cox17, Retsat, Slc25a3, Ndufab1, Iscu, Cycs, Mrpl34, Ndufb2, Ndufb3, Ndufc1, Mrps15, Ech1, Cox7a2, Cox4i1, Ndufa4, Cyb5a, Ndufa5, Ndufa3, Mrpl11, Ndufb4, Ndufa1, Maob, Ndufv2, Atp5l, Phyh, Ndufb5, Uqcrb, Nqo2, Tomm22, Ndufa7, Atp5h, Cpt1a, Hsd17b1…
HALLMARK_TNFA_SIGNALING_VIA_NFKB	7.82178e-10	1.95545e-08	0.801216	0.525545	2.08901	184	Btg2, Rhob, Ccl20, Tubb2a, Jun, Dusp1, Lif, Ptgs2, Sik1, Il1a, Cxcl10, Atf3, Plau, Il6st, Pnrc1, Fosl2, Ehd1, Serpine1, Edn1, Btg3, Klf6, Dennd5a, Maff, Mcl1, Ripk2, Cxcl1, Irf1, Ppp1r15a, Sgk1, Per1, Klf2, B4galt5, Tgif1, Egr1, Olr1, Csf1, Ccnd1, Tnc, Sqstm1, Ier3, Ccl2, Nfkb1, Zbtb10, Tnip1, Bmp2, Ifit2, Rcan1, Ifih1, Dusp4, Nfat5, Icam1, Zfp36, Rela, Hbegf, Il23a, Gadd45a, Dusp5, Ier5, Cebpd, …
HALLMARK_MITOTIC_SPINDLE	4.78401e-09	7.97336e-08	0.761461	0.504471	2.02124	195	Ssh2, Sun2, Lmnb1, Kif3c, Rictor, Kifap3, Trio, Arhgef7, Sptan1, Anln, Notch2, Sptbn1, Kif23, Bcl2l11, Rasa2, Myo1e, Ccnb2, Itsn1, Rapgef6, Farp1, Kif1b, Akap13, Pkd2, Kif22, Dst, Arfgef1, Sass6, Arap3, Cdc42ep1, Clasp1, Cdk5rap2, Prc1, Myo9b, Sorbs2, Nf1, Lats1, Mapre1, Nusap1, Abi1, Bcar1, Cenpj, Plekhg2, Stau1, Tlk1, Arhgef2, Ttk, Csnk1d, Map3k11, Als2, Bub1, Nedd9, Rasa1, Myh9, Cntrl, Taok2, …
HALLMARK_APOPTOSIS	1.18307e-07	1.47884e-06	0.704976	0.519659	2.00486	144	Btg2, Rhob, Jun, Il1a, Ank, Atf3, Txnip, Dffa, Sptan1, Bmf, Wee1, Bcl2l11, Btg3, Smad7, App, Mcl1, Bnip3l, Dnm1l, Irf1, Cyld, Cdk2, Casp2, Plat, Slc20a1, Dnaja1, Pmaip1, Ccnd1, Rnasel, Ddit3, Sqstm1, Ier3, Bcl10, Ifngr1, Xiap, Bmp2, Brca1, Ppp3r1, Hmgb2, Timp1, Cth, Rela, Add1, Erbb2, Hspb1, Casp3, Nedd9, Gadd45a, Hmox1
HALLMARK_INTERFERON_ALPHA_RESPONSE	5.24421e-06	5.24421e-05	0.610527	0.55375	1.97433	84	Lpar6, Mov10, Cxcl10, Nmi, Txnip, Parp12, Parp14, Nub1, Trim21, Ifi30, Psme2, Psme1, Trim12c, Ogfr, Ripk2, Helz2, Irf1, Parp9, Herc6, Csf1, Irf9, B2m, Trim25, Stat2, Ifi35, Procr, Ifit2, Trafd1, Ifih1, Ifi27, Irf2, Uba7, Gbp2, Ube2l6
HALLMARK_MYC_TARGETS_V1	2.53526e-05	0.000211272	0.57561	-0.403185	-1.69588	197	Eef1b2, Cnbp, Snrpd2, Snrpg, Rpl22, Pole3, Rplp0, Nme1, Ilf2, Slc25a3, Ndufab1, Mrpl23, Cbx3, Nhp2, Ssbp1, Exosc7, Lsm7, Tfdp1, Snrpd1, Ncbp2, Cdk4, Txnl4a, Ube2l3, Ranbp1, Rps3, Ptges3, Stard7, Impdh2, Trim28, Kpnb1, Hspe1, Hspd1, Rpl14, Nop16, Rps6, Npm1, Ldha, Cox5a, Pabpc4, Ppia, Mrpl9, U2af1, Prdx3, Phb2, Erh, Snrpa1, Rps5, G3bp1, Xrcc6, Lsm2, Psmb3, Xpot, Dut, Hddc2, Odc1, Srsf1, Fam120a, T…
HALLMARK_ESTROGEN_RESPONSE_EARLY	2.96395e-05	0.000211711	0.57561	-0.41023	-1.70842	180	Krt13, Slc16a1, Muc1, Mlph, Areg, Akap1, Krt19, Syngr1, Tjp3, Elf3, Celsr1, Chpt1, Anxa9, Dhrs3, P2ry2, Krt8, Flnb, Rab31, Bag1, Slc37a1, Bcl2, Clic3, Esrp2, Add3, Tff1, Blvrb, Scnn1a, Cant1, Ret, Fos, Sema3b, Lad1, Rab17, Isg20l2, Klf10, Igfbp4, Krt18, Arl3, Hes1, Med13l, Fkbp5, Thsd4, Slc26a2, Ttc39a, Mapt, Fdft1
HALLMARK_EPITHELIAL_MESENCHYMAL_TRANSITION	0.000150947	0.000943419	0.518848	0.423056	1.66318	167	Pvr, Rhob, Nt5e, Jun, Fn1, Sparc, Loxl2, Thbs1, Cadm1, Basp1, Mmp14, Htra1, Col7a1, Itgb1, Cald1, Serpinh1, Serpine1, Itga5, Notch2, Bmp1, Itgav, P3h1, Cxcl1, Lamc1, Rgs4, Dst, Col4a2, Fermt2, Igfbp3, Tnc, Col4a1, Colgalt1, Tgm2, Calu, Vegfc, Try5, Ecm1, Timp1, Vcam1
HALLMARK_REACTIVE_OXYGEN_SPECIES_PATHWAY	0.000234216	0.0013012	0.518848	-0.576972	-1.91162	45	Prdx2, Ndufa6, Glrx2, Nqo1, Stk25, Gclc, Txn1, Mgst1, Msra, Sod1, Lamtor5, Atox1, Ndufb4, Egln2, Ftl1, Prdx1, Glrx, G6pdx, Srxn1, Prnp
HALLMARK_INFLAMMATORY_RESPONSE	0.00034558	0.0017279	0.498493	0.419641	1.64328	161	Pvr, Btg2, Ccl20, Lif, Il1a, Cxcl10, Dcbld2, Nmi, Mmp14, Il18rap, Serpine1, Itga5, Edn1, Sgms2, Klf6, Ripk2, Irak2, Irf1, Kif1b, Ifnar1, Slc7a1, Slc4a4, Olr1, Csf1, Sema4d, Met, Ccl2, Fzd5, Nfkb1, Abi1, Tlr3, Tpbg, Icam1, Timp1, Osmr, Rela, Hbegf, Rhog, Acvr2a, Slc1a2, Calcrl, Lyn, Acvr1b, Axl, Tlr2, Tnfrsf1b, Inhba, Nfkbia, Tnfrsf9, Mxd1, Cd69, Ldlr, Fpr1, F3, Tnfsf9
HALLMARK_DNA_REPAIR	0.000491018	0.0022319	0.477271	-0.405532	-1.64431	146	Guk1, Taf12, Eif1b, Snapc5, Rbx1, Gtf2a2, Polr2e, Polr2i, Nfx1, Mpc2, Bola2, Cox17, Nme1, Polr1d, Polr2g, Nt5c3, Gtf2h5, Itpa, Taf10, Polr2h, Vps28, Pola2, Dad1, Ncbp2, Cant1, Gtf2h3, Ercc1, Upf3b, Cetn2, Impdh2, Rala, Gtf3c5, Aprt, Nudt9, Polr2c, Polr2d, Ercc5, Surf1, Prim1, Supt4a, Taf13, Nme3, Lig1, Sec61a1, Gpx4, Dut
HALLMARK_ESTROGEN_RESPONSE_LATE	0.000550674	0.00229448	0.477271	-0.38153	-1.57555	169	Krt13, Slc16a1, Areg, Krt19, Isg20, Tjp3, Chpt1, Prkar2b, Anxa9, Flnb, Rab31, Bag1, Cox6c, Tspan13, Bcl2, Sord, Clic3, Add3, Pkp3, Cdh1, Tff1, Blvrb, Acox2, Scnn1a, Slc29a1, Ret, Fos, Sema3b, Tst, Igfbp4, Plac1, Mest, Arl3, Impa2, Mocs2, Fkbp5, Slc26a2, Mapk13, Mapt, Igsf1, Fdft1, Cav1, Ugdh, Ptges, Etfb, Pdzk1, Rabep1, Lamc2, Dnajc12, Frk, Snx10, Papss2, Rnaseh2a, Pgr, Aldh3a2
HALLMARK_INTERFERON_GAMMA_RESPONSE	0.000622837	0.00239553	0.477271	0.405473	1.59913	171	Lats2, Ptgs2, Cxcl10, Nmi, Txnip, Parp12, Parp14, Ncoa3, Tor1b, Trim21, Ifi30, Cd274, Psme2, Arid5b, Psme1, Znfx1, Ogfr, Rapgef6, Ripk2, Helz2, Irf1, Jak2, Peli1, Pfkp, Herc6, H2-M3, Gbp9, Ripk1, Irf9, B2m, Ccl2, Trim25, Nfkb1, Stat2, Ifi35, Ifit2, Trafd1, Ifih1, Ifi27, Pla2g4a, Irf2, Icam1, Vcam1, Selp, Stat3, Casp3, Ube2l6, Usp18, Pim1, Cmtr1, Ptpn1, Samhd1, Gbp8, Plscr1, Xaf1, H2-D1, Gbp4, Nfk…
HALLMARK_ADIPOGENESIS	0.00116185	0.00414945	0.45506	-0.366334	-1.53322	187	Mgst3, Pparg, Acaa2, Cox7b, Uqcr10, Hadh, Jagn1, Rab34, Itih5, Cox8a, Angptl4, Pqlc3, Scp2, Arl4a, Retsat, Enpp2, Elovl6, Ndufab1, Sod1, Ech1, Itga7, Cdkn2c, Ndufa5, Slc5a6, Bcl6, Aldh2, Phyh, Tst, C3, Slc1a5, Coq5, Slc19a1, Sdhc, Preb, Cmbl, Uqcr11, Echs1, Reep6, Uck1, Dnajc15, Prdx3, Vegfb, Etfb, Dhrs7b, Cpt2, Sspn, Elmod3, Gpam, Uqcrq, Adipor2, Hibch, Gpx4, Suclg1, Stat5a, Gphn, Coq9, Angpt1
HALLMARK_HYPOXIA	0.00154549	0.00515162	0.45506	0.400138	1.5851	177	Atp7a, Jun, Dusp1, Atf3, Pnrc1, Fosl2, Ampd3, Serpine1, Ugp2, Hk2, Cited2, Klf6, Pgf, Ets1, Kdm3a, Klf7, Map3k1, Maff, Gcnt2, Bnip3l, Ppp1r15a, Tpi1, Rbpj, Pdgfb, Scarb1, Ddit4, Pfkp, Wsb1, Lxn, Igfbp3, Ddit3, Klhl24, Ier3, P4ha2, Tes, Pgm1, Tgm2, Foxo3, P4ha1, Ndst1, Tpbg, Cp, Zfp36, Tgfb3, Xpnpep1, Akap12, Egfr, Myh9, Hmox1, Pfkl, Has1, Bhlhe40, Hspa5, Nfil3, Pim1, Vldlr, Car12
HALLMARK_COMPLEMENT	0.00264813	0.00827541	0.256838	0.392065	1.52881	155	Fn1, Gca, Prkcd, Mmp14, Ehd1, Serpine1, Dyrk2, Cblb, Ctsl, Brpf3, Ctso, Dock9, Maff, Prdm4, Cxcl1, Irf1, Jak2, Me1, Anxa5, Col4a2, Pdgfb, Plat, Olr1, Fyn, Dpp4, Pla2g4a, Cp, Sirt6, Irf2, Timp1, Xpnpep1, Rhog, Casp3, Akap10, Gnai2, Rce1, Dusp5, Pik3ca, Calm3, Zfpm2, Prep, Src, Lyn, Rnf4, Hspa5, Pim1, Kif2a, Ctsd, Vcpip1
HALLMARK_HEME_METABOLISM	0.00311936	0.00917458	0.235363	0.383941	1.5094	167	Trak2, Narf, Cast, Btg2, Kat2b, Bach1, Xk, Ezh1, Cat, Snca, Bnip3l, Ccnd3, Cpox, Rnf19a, Daam1, Igsf3, Ell2, Pcx, Sec14l1, Bmp2k, Mfhas1, Ranbp10, P4ha2, Foxo3, Lpin2, Synj1, Nfe2l1, Rbm5, Dcaf10, Khnyn, Add1, Foxj2, Optn, Lrp10, E2f2, Cir1, Mkrn1, Vezf1, Btrc, Mark3, Map2k3, Mpp1, Klf3, Picalm, Ubac1, Slc6a8
HALLMARK_TGF_BETA_SIGNALING	0.00375536	0.0104316	0.223712	0.512418	1.68148	52	Thbs1, Tgfbr1, Smurf2, Serpine1, Wwtr1, Sptbn1, Smad7, Bmpr1a, Trim33, Ppp1r15a, Slc20a1, Tgif1, Arid4b, Skil, Ski, Rhoa, Xiap, Bmp2, Ppp1ca, Ppm1a
HALLMARK_UV_RESPONSE_UP	0.00487805	0.012837	0.189981	0.395372	1.51435	136	Btg2, Rhob, Ago2, Atf3, Prkcd, Mmp14, Il6st, Ctsl, Bcl2l11, Btg3, Bak1, Ccnd3, Chka, Cxcl1, Irf1, Cdk2, Hspa2, Dnaja1, Ppat, H2-M3, Plcl1, Sqstm1, Nupl1, Bmp2, Dnajb1, Mark2, Hspa13, Icam1, Klhdc3, Cdc34, Mgat1, Grpel1, Casp3, Hmox1, Nxf1, E2f5, Tmbim6, Lyn, Cyp1a1, Psmc3, Tchh, Stip1, Nr4a1, Slc6a8
HALLMARK_XENOBIOTIC_METABOLISM	0.0087325	0.0218313	0.175301	-0.339524	-1.40364	170	Aldh3a1, Ephx1, Cyp2s1, Pts, Rap1gap, Aox1, Nqo1, Cfb, Gclc, Gsto1, Mt2, Retsat, Gch1, Abhd6, Slc35d1, Hnf4a, Ech1, Adh7, Cyb5a, Blvrb, Acox2, Abcc3, Esr1, Ptges3, Ssr3, Mpp2, Tmem97, Aldh2, Csad, Igfbp4, Maoa, Man1a, Il1r1, Slc1a5, Mthfd1, Gss, Spint2, Pgd, Slc35b1, Upp1, Ugdh, Ptgr1, Ptges, Ahcy, Hes6, Sar1b, Entpd5
HALLMARK_FATTY_ACID_METABOLISM	0.00970029	0.0220579	0.16356	-0.35052	-1.41797	145	Lgals1, Aldh3a1, Acaa2, Ephx1, Sdhd, G0s2, Hadh, S100a10, Pts, Gpd1, Eci2, Retsat, Eno3, Ech1, Acsl5, Adh7, Gstz1, Cbr3, Suclg2, Aldh1a7, Maoa, Cpt1a, Hsd17b10, Hccs, Sdhc, Ldha, Echs1, Reep6, Dlst, Ccdc58, Ugdh, Hmgcl, Cpt2, Adipor2, Hibch, Suclg1
HALLMARK_UV_RESPONSE_DN	0.00970546	0.0220579	0.134439	0.384899	1.46051	127	Tgfbr2, Dusp1, Atxn1, Wdr37, Akt3, Ptpn21, Serpine1, Notch2, Cited2, Sipa1l1, Rasa2, Smad7, Bmpr1a, Lamc1, Rgs4, Map1b, Ddah1, Nr1d2, Slc7a1, Igf1r, Ltbp1, Sfmbt1, Prdm2, Met, Magi2, Rbpms, Nfkb1, Abcc1, Fyn, Celf2, Inpp4b, Erbb2, Cdc42bpa, Dyrk1a, Acvr2a, Dlg1, Pdlim5, Zmiz1, Syne1, Bhlhe40, Apbb2, Vldlr, Synj2, Pik3r3, Cdon, Tfpi, Nipbl, Cdk13, Pten, Ldlr, Nrp1, F3, Pex14
HALLMARK_UNFOLDED_PROTEIN_RESPONSE	0.0130663	0.0284049	0.116766	0.393367	1.45733	109	Dcp2, Nabp1, Tubb2a, Srpr, Dnajb9, Wipi1, Atf3, Sdad1, Eif2ak3, Wfs1, Ddit4, Cnot6, Ccl2, Ern1, Dcp1a, Iars, Atf6, Cnot2, Tspyl2, Spcs3, Edem1, Slc7a5, Hspa5, Bag3
HALLMARK_IL6_JAK_STAT3_SIGNALING	0.0140061	0.0291794	0.113419	0.424063	1.49611	78	Jun, Cxcl10, Il6st, Il17ra, Bak1, Cxcl1, Irf1, Ifnar1, Stam2, Csf1, Tyk2, Irf9, Ifngr1, Stat2, Osmr, Il10rb, Cbl, Stat3, Hmox1, Itga4, Csf2ra, Acvr1b, Pim1, Lepr, Tlr2, Ptpn1, Tnfrsf1b, Il1r2, Tnfrsf12a, Cntfr, Il2rg, Stat1
HALLMARK_PEROXISOME	0.0160695	0.0309029	0.123979	-0.379327	-1.43733	95	Nudt19, Abcd3, Dhrs3, Cnbp, Hras, Ctbp1, Itgb1bp1, Scp2, Eci2, Slc25a4, Retsat, Sod1, Ech1, Acsl5, Fads1, Pex2, Ercc1, Aldh1a7, Abcb9, Prdx1, Slc25a19, Fdps, Hmgcl, Cln8, Gnpat, Slc35b2, Nr1i2, Isoc1
HALLMARK_PROTEIN_SECRETION	0.0155534	0.0309029	0.107197	0.402935	1.45944	93	Atp7a, Ap2b1, Ap1g1, Vamp3, Dnm1l, Kif1b, Ap3b1, Dst, Arfgef1, Zw10, Rab22a, Vps4b, Cltc, Mon2, M6pr, Gbf1, Adam10, Sgms1, Rab14, Arfip1, Egfr, Snap23, Cln5, Bnip3, Yipf6, Tmx1, Arf1, Stx12, Rab5a, Galc, Sec24d, Cav2, Copb2, Golga4, Arfgap3
HALLMARK_ALLOGRAFT_REJECTION	0.0240074	0.0444581	0.0847714	0.355833	1.36683	139	Elf4, Lif, Il18rap, Aars, Ets1, Ripk2, Ccnd3, Jak2, H2-T23, Ube2d1, Ly75, H2-M3, Csf1, B2m, Ccl2, Bcl10, Ifngr1, Brca1, Abi1, Tlr3, Icam1, Timp1, Gbp2, Egfr, Acvr2a, Hcls1, Lyn, Tlr2, Inhba, Ifnar2, Nck1, Il2rg, Rpl3l, Il11, Stat1, Irf4, Cd1d1
HALLMARK_IL2_STAT5_SIGNALING	0.0277914	0.0496275	0.0776313	0.336798	1.33193	175	Myo1c, Phtf2, Rhob, Nt5e, Lif, Cxcl10, Ncoa3, Hk2, Myo1e, Klf6, Itgav, Dennd5a, Maff, Lrig1, Ccnd3, Pou2f1, Igf1r, Snx9, Mapkapk2, Csf1, Cdcp1, Nfkbiz, Ifngr1, Tgm2, Cyfip1, Bmp2, Cish, P4ha1, Snx14, Ecm1, Selp, Slc29a2, Casp3, Irf6, Fah, Ckap4, Scn9a, Swap70, Bhlhe40, Nfil3, Pim1, Tnfrsf1b, Plin2, Plscr1, Tnfrsf9, Il1r2, Mxd1, Ctsz, Praf2
HALLMARK_CHOLESTEROL_HOMEOSTASIS	0.0340311	0.0586743	0.084028	-0.385411	-1.39755	73	Mal2, Pparg, Lgals3, Gnai1, Ebp, Antxr2, Tm7sf2, Abca2, Scd1, Ech1, Sqle, Lss, Sema3b, Scd2, Tmem97, Pmvk, Clu, Cyp51, Fdps, Fdft1, Mvk, Stard4, S100a11, Acss2, Atf5, Nsdhl, Ctnnb1
HALLMARK_MYC_TARGETS_V2	0.0359515	0.0599191	0.0808397	-0.406791	-1.41562	58	Dctpp1, Sord, Cbx3, Nip7, Ndufaf4, Cdk4, Tmem97, Prmt3, Hspe1, Hspd1, Nop16, Slc19a1, Npm1, Mrto4, Ppan, Gnl3, Aimp2, Pus1, Srm, Tfb2m, Phb, Wdr74, Tbrg4, Nop2, Nop56, Nolc1, Pes1, Grwd1, Pprc1, Map3k6, Rcl1, Pa2g4
HALLMARK_COAGULATION	0.042619	0.0687403	0.0640037	0.36491	1.34565	105	Fn1, Sparc, Thbs1, Plau, Mmp14, Htra1, Dusp14, Serpine1, Ctsl, Ctso, Bmp1, Thbd, Klf7, Maff, Pdgfb, Plat, Olr1, Fyn, Dpp4, Pef1, Timp1
HALLMARK_APICAL_SURFACE	0.0539373	0.0842771	0.0586918	0.477888	1.43196	33	Dcbld2, Atp6v0a4, App, Pkhd1, Ncoa6, Ephb4, Brca1, Adam10, Hspb1, Flot2, Lyn
HALLMARK_BILE_ACID_METABOLISM	0.0914845	0.138613	0.0511361	-0.324534	-1.23762	99	Nr3c2, Abcd3, Bcar3, Nr0b2, Slc22a18, Rxra, Scp2, Retsat, Abca2, Sod1, Acsl5, Fads1, Slc29a1, Aldh1a7, Phyh, Pex12, Gnpat, Pex1, Pxmp2, Slc35b2, Nr1i2, Isoc1, Nudt12, Mlycd, Idi1, Nedd4, Aqp9, Abca5, Pfkm, Abca3, Nr1h4, Klf1, Slc27a5, Cyp27a1
HALLMARK_ANDROGEN_RESPONSE	0.116111	0.170751	0.0379697	0.33877	1.23128	95	Appbp2, Dnajb9, Ank, Ube2j1, Herc3, Ptpn21, Arid5b, Hmgcr, Itgav, Ccnd3, Sgk1, Ell2, Cdk6, Ccnd1, Cdc14b, B2m, Actn1, Zbtb10, Inpp4b, Akap12, Abcc4, Hpgd, Aldh1a3, Spcs3, Pdlim5, Pgm3, Mertk, Zmiz1, Pias1
HALLMARK_KRAS_SIGNALING_UP	0.129307	0.184724	0.0440853	-0.28226	-1.1618	164	Anxa10, Plek2, Btc, Tnnt2, Mall, Bpgm, Prkg2, Laptm5, G0s2, Nr0b2, Dnmbp, Angptl4, Mpzl2, Cfb, Tspan13, Mmd, Ano1, Cab39l, Ppbp, Traf1, Tspan1, Sox9, Ptcd2, Sema3b, Map4k1, Spp1, C3ar1, Glrx, Ikzf1, Tmem176a
HALLMARK_KRAS_SIGNALING_DN	0.139812	0.194184	0.0339921	0.313748	1.1874	125	Ptprj, Nr6a1, Btg2, Edn1, Plag1, Tfcp2l1, Mfsd6, Sgk1, Entpd7, Slc29a3, Skil, Camk1d, Dtnb, Mthfr, Lfng, Ypel1, Sphk2, Htr1d, Synpo
HALLMARK_P53_PATHWAY	0.159171	0.215096	0.0310415	0.289438	1.14945	182	Btg2, Jun, Zfp36l1, Lif, Il1a, Atf3, Txnip, Fbxw7, Mknk2, Ptpn14, Ifi30, Bak1, App, Apaf1, Ccnd3, Ppp1r15a, Slc19a2, Ddit4, Hspa4l, Slc3a2, St14, Ddit3, Vwa5a, Ier3, Plk3, Foxo3, Ccnk, Bmp2, Procr, Eps8l2, Trafd1, Rhbdf2, Tspyl2, Hbegf, Gadd45a, Csrnp2, Hmox1, Abcc5, Ier5, Acvr1b, Blcap, Tchh, Ctsd, Plk2, Rad51c, Kif13b, Rnf19b
HALLMARK_G2M_CHECKPOINT	0.180816	0.237916	0.0289105	0.284789	1.1336	186	Polq, Mtf2, Lmnb1, Notch2, Kif23, Stmn1, Ccnb2, Smarcc1, E2f3, Cdc25a, Tacc3, Kif22, Slc7a1, Ccnd1, Stil, Arid4a, Odf2, Prc1, Wrn, Pole, Nusap1, Lbr, Ccnf, Ttk, Ccna2, Bub1, Ilf3, Suv39h1, Rad21, E2f2, Cul1, Hus1, Kpna2, Plk4, Nup50, Plk1, Slc7a5, Rps6ka5, Nup98, Hmgb3, Nek2, Numa1, Mcm3, Ccnt1, Espl1, Pds5b, Smc4, Mcm5, Rad23b, Pafah1b1, Mybl2, Cdk1, Aurka, Slc38a1, Cdc25b, Ndc80, Prmt5, Tpx2, A…
HALLMARK_GLYCOLYSIS	0.260291	0.333706	0.0233505	0.271988	1.08516	189	Nt5e, Slc25a13, Pkp2, Ugp2, Hk2, Cited2, Stmn1, Depdc1a, Tpi1, Dsc2, Me1, Ddit4, Pfkp, Pcx, Aldh7a1, Igfbp3, Met, Pgam1, Ier3, Xylt2, P4ha2, Kif20a, P4ha1, Pfkfb1, Tpbg, Cln6, Cth, Hs6st2, Egfr, Gmppb, B4galt7, Chpf, Mertk, Chst12, Hspa5, Plod1, Vldlr, Kif2a, Ak3, Med24, Pgk1, Galk1, Idua, Irs2, Copb2, Zfp292, Slc16a3, Vegfa, Cdk1, Aurka, Col5a1, Bik, Aldoa, Tgfa, Pmm2, Hax1, Ppp2cb
HALLMARK_PI3K_AKT_MTOR_SIGNALING	0.425144	0.53143	0.0178035	0.276799	1.01265	99	Mknk2, Ppp2r1b, Cdk2, Smad2, Nfkbib, Ddit3, Sqstm1, Tbk1, Ripk1, Stat2, Cltc, Ppp1ca, Plcg1, Egfr, Pikfyve, Map2k3, Arf1, Mapk8, Actr2, Arhgdia, Pik3r3, Nod1, Pten, Nck1, Il2rg, Sla, Cdk1, Mapk1, Vav3, Slc2a1, Dapp1, Dusp3, E2f1, Cdkn1a, Atf1
HALLMARK_E2F_TARGETS	0.482876	0.571541	0.0156509	0.246826	0.988179	194	Lmnb1, Wee1, Stmn1, Ccnb2, Depdc1a, Cdc25a, Tacc3, Kif22, Spag5, Pold3, Zw10, Kif18b, Slbp, Rfc3, Pole, Brca1, Spc25, Lbr, Hmgb2, Ilf3, Suv39h1, Cse1l, Rad21, Hus1, Kpna2, Plk4, Rpa1, Cit, Plk1, Dscc1, Prkdc, Rad51c, Brms1l, Hmgb3, Melk, Mcm3, Dck, Asf1a, Espl1, Pds5b, Smc4, Dlgap5, Mcm5, Pan2, Ppm1d, Chek2, Mybl2, Snrpb, Msh2, Cdk1, Aurka, Paics, Mms22l, Cdc25b
HALLMARK_PANCREAS_BETA_CELLS	0.471235	0.571541	0.0191682	-0.354376	-0.988376	21	Srp9, Pdx1, Spcs1
HALLMARK_WNT_BETA_CATENIN_SIGNALING	0.491525	0.571541	0.016788	0.318145	0.973927	37	Skp2, Ppard, Numb, Rbpj, Csnk1e, Ncstn, Cul1, Peg12, Adam17, Hdac5
HALLMARK_NOTCH_SIGNALING	0.52547	0.597125	0.0180608	-0.319787	-0.95374	28	St3gal6, Rbx1, Fzd1, Prkca, Dll1, Notch1, Psenen, Hes1, Dtx4
HALLMARK_MTORC1_SIGNALING	0.540761	0.600846	0.0143852	0.241281	0.967318	196	Btg2, Serpinh1, Hk2, Acly, Ifi30, Hmgcr, Hprt, Ifrd1, Cdc25a, Ppp1r15a, Tpi1, Nfyc, Me1, Nmt1, Ddit4, Nfkbib, Ddit3, Sqstm1, Tbk1, Polr3g, Tes, Pgm1, P4ha1, M6pr, Ccnf, Cth, Bub1, Rpa1, Phgdh, Pfkl, Edem1, Plk1, Map2k3, Slc7a5, Bhlhe40, Hspa5, Nfil3, Cops5, Vldlr, Stip1, Actr2, Psmc2, Pik3r3, Slc9a3r1, Dhcr7
HALLMARK_MYOGENESIS	0.610655	0.663756	0.0132569	0.238891	0.939162	167	Myo1c, Sparc, Itgb1, Sptan1, Chrna1, Wwtr1, Cryab, Cnn3, Pkia, App, Pdlim7, Ifrd1, Col4a2, Pcx, Igfbp3, Chrnb1, Col15a1, Dapk2, Sorbs1, Hbegf, Myh9, Igfbp7, Mef2a
HALLMARK_ANGIOGENESIS	0.657063	0.699004	0.0137621	0.301891	0.87305	28	Thbd, Itgav, App, Olr1, Timp1
HALLMARK_HEDGEHOG_SIGNALING	0.690702	0.719481	0.0132512	0.292155	0.855474	30	Cdk6, Amot, Adgrg1, Nf1, Nrp2, Rasa1, Myh9, Nrcam, Vldlr, Nrp1, Cntfr, Vegfa
HALLMARK_APICAL_JUNCTION	0.73377	0.748745	0.011321	0.226513	0.892524	170	Pik3cb, Akt3, Itgb1, Zyx, Bmp1, Cd274, Amigo2, Ldlrap1, Rras, Cnn2, Msn, Actn1, Cdk8, Cldn4, Nf1, Ywhah, Icam1, Vcam1, Plcg1, Egfr, Rasa1, Myh9, Gnai2, Taok2, Dlg1, Cdh6, Src, Pbx2, Pik3r3, Itga2, Parva, Fscn1, Cdsn, Exoc4, Adamts5, Pten, Tsc1, Ctnnd1, Inppl1
HALLMARK_SPERMATOGENESIS	0.811026	0.811026	0.0108489	0.229795	0.836112	96	Tle4, Chfr, Ccnb2, Agfg1, Mast2, Braf, Hspa2, Hspa4l, Stam2

### Sheet: KP LUAD 8Gy Radiation T6B vs CT
pathway	pval	padj	log2err	ES	NES	size	leadingEdge
HALLMARK_OXIDATIVE_PHOSPHORYLATION	6.43448e-23	3.21724e-21	1.2379	-0.629367	-2.70134	196	Mgst3, Acaa2, Cox7b, Sdhd, Atp5k, Slc25a4, Cox6b1, Cox8a, Uqcr10, Atp5j2, Timm9, Ndufb3, Slc25a20, Echs1, Uqcrh, Uqcr11, Ndufb5, Ndufb2, Ndufa6, Cox7a2l, Retsat, Cox4i1, Cox7a2, Slc25a3, Mrps15, Mrpl34, Prdx3, Mrps11, Gpx4, Cycs, Cox6c, Timm8b, Ech1, Cox7c, Atp6v1f, Ldha, Ndufa1, Atp5e, Ndufa4, Tomm22, Ndufc2, Ndufb8, Ndufa3, Cox17, Ndufa7, Cyb5a, Surf1, Etfdh, Iscu, Atp5g3, Mrps12, Ndufb4, Mrpl1…
HALLMARK_MITOTIC_SPINDLE	1.73068e-13	4.3267e-12	0.943632	0.552617	2.24666	195	Ssh2, Notch2, Arhgef7, Lmnb1, Rapgef6, Rasa2, Rictor, Kif23, Kifap3, Trio, Akap13, Sun2, Lats1, Anln, Farp1, Itsn1, Kif1b, Sptbn1, Stau1, Cenpj, Nf1, Pkd2, Bcl2l11, Nck1, Cntrl, Tlk1, Kif22, Cdk5rap2, Ywhae, Dync1h1, Kif3c, Prc1, Dlg1, Rabgap1, Arfgef1, Dst, Pafah1b1, Clasp1, Nusap1, Sptan1, Myo1e, Ranbp9, Abi1, Sass6, Als2, Hook3, Cdc42bpa, Plekhg2, Myo9b, Mark4, Fgd6, Stk38l, Rasa1, Arhgef11, C…
HALLMARK_TNFA_SIGNALING_VIA_NFKB	3.23185e-08	5.38642e-07	0.719513	0.490854	1.98389	184	Btg2, Ccl20, Il1a, Sik1, Rhob, Pnrc1, Atf3, Jun, Dusp1, Per1, Il6st, Plau, Cxcl10, Ptgs2, Fosl2, Tnip1, Btg3, Ripk2, Tubb2a, Nfat5, Dennd5a, Rcan1, Lif, Egr1, Nfkb1, Klf2, Cxcl1, Ppp1r15a, Bhlhe40, Ehd1, Mcl1, Zbtb10, Tgif1, Zfp36, B4galt5, Maff, Nr4a1, Rel, Smad3, Klf6, Trib1, Tnfsf9, Hbegf, Sqstm1, Ccl2, Il23a, Ccnd1, Vegfa, Klf9, Ier3, Cxcl2, Tnip2, Cdkn1a, Plek, Nfil3, Irf1, Bmp2, Tnc, F3, Kd…
HALLMARK_DNA_REPAIR	1.98139e-05	0.000198139	0.57561	-0.435987	-1.80136	146	Guk1, Mpc2, Polr1d, Bola2, Polr2g, Polr2e, Gtf2a2, Taf12, Impdh2, Nme1, Itpa, Gpx4, Polr2i, Ercc1, Eif1b, Cox17, Aprt, Nfx1, Gtf2h5, Surf1, Polr2h, Dut, Ncbp2, Taf10, Rfc5, Snapc5, Supt4a, Bcap31, Rfc2, Mpg, Rpa3, Nme3, Prim1, Cetn2, Gtf2h3, Pola2, Pold4, Tmed2, Tyms, Polr2d, Dad1, Pnp2, Edf1, Rbx1, Sac3d1, Polr2j, Sec61a1, Polr2c, Polr2f, Umps, Poll, Cant1, Nt5c3, Mrpl40, Pole4
HALLMARK_REACTIVE_OXYGEN_SPECIES_PATHWAY	1.83589e-05	0.000198139	0.57561	-0.614068	-2.07641	45	Prdx2, Glrx, Lamtor5, Ndufa6, Ftl1, Atox1, Txn1, Gpx4, Prdx6, Mgst1, Nqo1, Egln2, Sod1, Glrx2, Stk25, Ndufb4, Ndufs2, Prdx1, Msra, Cdkn2d
HALLMARK_ADIPOGENESIS	4.03021e-05	0.000298303	0.557332	-0.398686	-1.70203	187	Mgst3, Acaa2, Cox7b, Cox8a, Hadh, Uqcr10, Rab34, Scp2, Echs1, Pparg, Uqcr11, Angptl4, Retsat, Itih5, Enpp2, Prdx3, Gpx4, Ech1, Jagn1, Cmbl, Slc5a6, Pemt, Dnajc15, Tst, Uck1, Sod1, Cyp4b1, C3, Arl4a, Slc1a5, Sdhc, Slc19a1, Ddt, Atp5o, Cdkn2c, Dhrs7b, Aldh2, Ndufb7, Itga7, Suclg1, Phyh, Etfb, Reep5, Elovl6, Ndufa5, Taldo1, Uqcrq, Cyc1, Cox6a1, Ndufab1, Acadm, Coq9, Preb, Coq5, Hibch, Ephx2, Cs, Sdh…
HALLMARK_FATTY_ACID_METABOLISM	4.64124e-05	0.000298303	0.557332	-0.436096	-1.79909	145	Lgals1, Aldh3a1, Acaa2, Ephx1, Sdhd, Hadh, S100a10, Pts, Echs1, Eci2, Gpd1, G0s2, Eno3, Retsat, Ech1, Prdx6, Ldha, Acsl5, Cbr3, Bphl, Etfdh, Suclg2, Adh7, Maoa, Sdhc, Gstz1, Suclg1, Nsdhl, Aldh1a7, Mcee, Odc1, Gcdh, Hsd17b10, Cpt1a, Urod, Acadm, Hmgcl, Aldh3a2, Mdh1, Hibch, Sms, Ncaph2, Mlycd, Idi1, Gabarapl1, Decr1, Adipor2, Idh3b, Alad, Dlst, Uros, Hccs, Acadvl, Acat3, Idh1, Acaa1a
HALLMARK_XENOBIOTIC_METABOLISM	4.77285e-05	0.000298303	0.557332	-0.405215	-1.71108	170	Aldh3a1, Ephx1, Pts, Gsto1, Retsat, Hes6, Acox2, Cyp2s1, Cfb, Man1a, Mthfd1, Aox1, Ech1, Gsta1, Nqo1, Rap1gap, Pemt, Ptgr1, Bphl, Cyb5a, Etfdh, Tmem97, Adh7, Maoa, Blvrb, Slc1a5, Ddt, Ssr3, Hnf4a, Aldh2, Arg1, Gch1, Gss, Pros1, Abcc3, Csad, Slc35b1, Dhrs1, Mpp2, Upp1, Igfbp4, Abhd6, Ahcy, Ninj1, Gclc, Mt2, Tkfc, Sar1b, Tmem176b, Hgfac, Pgd, Gabarapl1, Ptges3, Sertad1, Acp1, Spint2, Entpd5, Papss2…
HALLMARK_UV_RESPONSE_DN	8.34958e-05	0.000463866	0.538434	0.462136	1.78228	127	Tgfbr2, Notch2, Lamc1, Wdr37, Atxn1, Map1b, Rasa2, Prdm2, Dusp1, Akt3, Bmpr1a, Slc7a1, Ptpn21, Sipa1l1, Apbb2, Sfmbt1, Smad7, Igf1r, Nfkb1, Dyrk1a, Bhlhe40, Nipbl, Nr1d2, Celf2, Dlg1, Ythdc1, Acvr2a, Pten, Rbpms, Fyn, Zmiz1, Smad3, Cdc42bpa, Vldlr, Mios, Cdk13, Ddah1, Magi2, Erbb2, Cdkn1b, Cited2, Phf3, Runx1, Ltbp1, F3, Pik3r3, Serpine1, Synj2
HALLMARK_MYC_TARGETS_V1	0.000124046	0.000620229	0.518848	-0.374687	-1.6091	197	Eef1b2, Snrpg, Snrpd2, Rplp0, Cnbp, G3bp1, Slc25a3, Impdh2, Nme1, Rpl22, Prdx3, Ilf2, Nhp2, Ppia, Lsm7, Ldha, Rps3, Tfdp1, Dut, Ncbp2, Txnl4a, Mrpl23, Cdk4, Stard7, Hspd1, Cox5a, Exosc7, Phb2, Mrpl9, Odc1, Xrcc6, Phb, Ssbp1, Pabpc4, Prps2, Tyms, Pole3, Nop16, Psma7, Cbx3, Cyc1, Ndufab1, Glo1, Rpl18, Rps5, Psma2, Ube2l3, Lsm2, Tufm, Rpl14, Trim28, Psmb3, Hddc2, Ptges3, Hspe1, Erh, Acp1, Snrpd1, Np…
HALLMARK_TGF_BETA_SIGNALING	0.000198481	0.000902187	0.518848	0.572151	1.90071	52	Smurf2, Tgfbr1, Trim33, Arid4b, Bmpr1a, Wwtr1, Smad7, Ski, Sptbn1, Thbs1, Ppp1r15a, Slc20a1, Tgif1, Skil, Xiap, Rhoa, Smad3, Smurf1, Ppm1a, Hdac1, Ncor2, Bmp2, Bmpr2, Serpine1
HALLMARK_PEROXISOME	0.000335643	0.00139851	0.498493	-0.446092	-1.72921	95	Nudt19, Slc25a4, Scp2, Hras, Eci2, Dhrs3, Cnbp, Ctbp1, Retsat, Abcd3, Ech1, Ercc1, Fdps, Slc25a19, Sod1, Acsl5, Slc25a17, Prdx1, Pex2, Aldh1a7, Abcb9, Itgb1bp1, Tspo, Slc35b2, Fads1, Hmgcl, Ephx2, Mlycd, Idi1, Idh2, Mvp, Gnpat, Prdx5, Ttr, Fis1, Idh1, Acaa1a, Ctps, Abcd1, Gstk1, Pex11b, Pex6, Hsd17b4
HALLMARK_ESTROGEN_RESPONSE_LATE	0.000380801	0.00146462	0.498493	-0.381521	-1.60972	169	Krt13, Slc16a1, Krt19, Areg, Tjp3, Chpt1, Scnn1a, Prkar2b, Rnaseh2a, Sord, Isg20, Acox2, Flnb, Clic3, Cox6c, Bag1, Anxa9, Tst, Slc29a1, Pkp3, Tspan13, Cav1, Ret, Blvrb, Mocs2, Dnajc12, Add3, Etfb, Rab31, Klk10, Impa2, Sfn, Plac1, Tff3, Tff1, Mapk13, Gins2, Igfbp4, Igsf1, Nab2, Sema3b, Aldh3a2, Snx10, Fgfr3, Tpd52l1, Fkbp5, Idh2, Bcl2, Aldh3b1, Mapt, St6galnac2, Tmprss3, Ptpn6, Mest, Perp, Prss23,…
HALLMARK_INFLAMMATORY_RESPONSE	0.000433242	0.00154729	0.498493	0.403763	1.60524	161	Pvr, Btg2, Ccl20, Dcbld2, Il1a, Mmp14, Nmi, Fzd5, Itga5, Ifnar1, Cxcl10, Slc7a1, Ripk2, Kif1b, Lif, Nfkb1, Sgms2, Acvr2a, Tnfrsf1b, Osmr, Irak2, Abi1, Klf6, Il18rap, Psen1, Tnfsf9, Hbegf, Slc4a4, Ccl2, Atp2a2, Tlr3, Sema4d, Cdkn1a, Calcrl, Irf1, F3, Rhog, Acvr1b, Serpine1, Rela, Tlr2, Edn1, Mxd1, Met, Cd55, Ldlr, Ccl5, Csf1, Slc31a1, Nfkbia, Ereg, P2rx4, Olr1, Inhba, Ccl7, Best1, Slc11a2, Lyn, Ic…
HALLMARK_UNFOLDED_PROTEIN_RESPONSE	0.000649923	0.00216641	0.477271	0.438335	1.6544	109	Dcp2, Dnajb9, Nabp1, Srpr, Sdad1, Atf3, Wfs1, Cnot6, Ern1, Wipi1, Tubb2a, Ddit4, Slc7a5, Eif2ak3, Iars, Chac1, Fus, Atf6, Dcp1a, Cnot4, Nfya, Ccl2, Vegfa
HALLMARK_BILE_ACID_METABOLISM	0.000765394	0.00239186	0.477271	-0.435816	-1.70223	99	Scp2, Slc22a18, Rxra, Retsat, Nr3c2, Abcd3, Nr0b2, Slc29a1, Bcar3, Pxmp2, Sod1, Acsl5, Abca2, Phyh, Pex19, Aldh1a7, Nr1h4, Slc35b2, Fads1, Pex1, Ephx2, Abca6, Mlycd, Idi1, Idh2, Abca5, Pfkm, Gnpat, Nudt12, Amacr, Hao1, Sult1b1, Paox, Prdx5, Ttr, Fdxr, Pex12, Idh1, Nedd4, Abcd1, Gstk1, Cyp27a1, Pex6, Hsd17b4
HALLMARK_APOPTOSIS	0.000935622	0.00275183	0.477271	0.416311	1.63239	144	Btg2, Il1a, Wee1, Rhob, Atf3, Jun, Dffa, App, Txnip, Crebbp, Ank, Casp2, Btg3, Ppp3r1, Smad7, Dnm1l, Bmf, Bcl2l11, Dnaja1, Hmgb2, Mcl1, Slc20a1, Hmox1, Xiap, Sptan1, Ddit3, Cdk2, Psen1, Sqstm1, Ccnd1, Cdc25b, Bnip3l, Ier3, Erbb2, Cdkn1a, Pmaip1, Madd, Cdkn1b, Irf1, Bmp2, Cyld, Rock1, Cth, Plat, Hspb1, Rela
HALLMARK_G2M_CHECKPOINT	0.000993262	0.00275906	0.45506	0.39182	1.58506	186	Mtf2, Polq, Notch2, Lmnb1, Kif23, Smarcc1, Slc7a1, Stil, Slc7a5, Cdc25a, E2f2, Kif22, E2f3, Arid4a, Prc1, Ythdc1, Pafah1b1, Nusap1, Stmn1, Ccnt1, Rad21, Stag1, Tacc3, Odf2, Kpna2, Nup98, Smad3, Pds5b, Ccnd1, Cdc25b, Smc4, Lbr, Cdc27, Ctcf, Prmt5, Numa1, Cenpf, Nup50, Ccnb2, Hnrnpu, Cul3, Cdkn1b, Rbl1, Plk1, Wrn, Ccna2, Cdc7, Hnrnpd, Incenp, Ccnf, Ttk, Foxn3, Hus1, Xpo1, Hmgb3, Top1, Tpx2, Ezh2, S…
HALLMARK_ESTROGEN_RESPONSE_EARLY	0.00240525	0.00632962	0.431708	-0.346552	-1.47169	180	Krt13, Slc16a1, Mlph, Muc1, Syngr1, Krt19, Akap1, Areg, Tjp3, Chpt1, Scnn1a, Krt8, Rab17, Dhrs3, P2ry2, Slc37a1, Flnb, Clic3, Bag1, Anxa9, Celsr1, Ret, Blvrb, Add3, Rab31, Klk10, Nadsyn1, Sfn, Krt18, Tff3, Tff1, Esrp2, Igfbp4, Hes1, Krt15, Sema3b, Rhod, Elf3, Tpd52l1, Deptor, Cant1, Fkbp5, Snx24, Bcl2, Aldh3b1, Mapt, Endod1, Tmprss3, Prss23, Hr, Nbl1, Rhobtb3, Arl3, Papss2, Asb13, Fos, Fhl2, Ttc3…
HALLMARK_HEME_METABOLISM	0.00332334	0.00830834	0.226462	0.376856	1.50527	167	Trak2, Narf, Btg2, Xk, Bach1, Kat2b, Cast, Ezh1, Bmp2k, Vezf1, Daam1, Klf3, Lpin2, Rnf19a, Nfe2l1, Synj1, Foxo3, Cpox, Cat, E2f2, Igsf3, Dcaf10, Rbm5, P4ha2, Ranbp10, Cir1, Lamp2, Khnyn, Mark3, Ell2, Fbxo34, Bnip3l, Arhgef12, Cdc27, Btrc, Picalm, Mfhas1, Foxj2, Ccnd3, Optn, Pcx, Arl2bp, Slc7a11
HALLMARK_INTERFERON_ALPHA_RESPONSE	0.00401641	0.00956287	0.211317	0.4388	1.59153	84	Nmi, Mov10, Txnip, Nub1, Cxcl10, Parp12, Lpar6, Ripk2, Ifi30, Parp14, Trim25, Trim21, Trim12c, Helz2, Stat2, Irf2, B2m, Rnf31, Psme2, Elf1, Irf9, Psme1, Irf1, Herc6, Ogfr, Ube2l6, Trafd1, Gbp2, Parp9, Csf1, Trim26, Ifi35
HALLMARK_PROTEIN_SECRETION	0.00896709	0.0203798	0.140087	0.408733	1.509	93	Atp7a, Ap1g1, Ap2b1, Vamp3, Dnm1l, Kif1b, Gbf1, Mon2, Adam10, Vps4b, Arfgef1, Dst, Ap3b1, Cltc, Lamp2, Golga4, Uso1, Rab22a, Tpd52, Cln5, Snap23, Zw10, Sgms1, M6pr, Mapk1, Vamp4, Rab14, Vps45, Bnip3, Cog2, Rab5a, Anp32e, Cav2, Tsg101, Copb2, Cd63, Rps6ka3, Yipf6, Clcn3, Arfgap3, Stx12, Arfip1, Copb1
HALLMARK_HYPOXIA	0.00996224	0.021657	0.129418	0.353475	1.42223	177	Atp7a, Ampd3, Pnrc1, Atf3, Jun, Dusp1, Map3k1, Kdm3a, Fosl2, Ddit4, Ets1, Klf7, Foxo3, P4ha1, Ppp1r15a, Bhlhe40, Hk2, Rbpj, Hmox1, Gcnt2, Zfp36, P4ha2, Ddit3, Lxn, Zfp292, Pgm1, Maff, Ndst1, Klf6, Vldlr, Klhl24, Vegfa, Bnip3l, Pfkp, Tpd52, Ier3, Cdkn1a, Cdkn1b, Cited2, Tpi1, Nfil3, Gys1, F3, Myh9, Igfbp3, Serpine1, Ugp2, Cp, Ndrg1, Scarb1, Pgf, Ndst2, Tgfb3, Wsb1, Irs2
HALLMARK_MYC_TARGETS_V2	0.0165024	0.03438	0.120001	-0.417332	-1.48895	58	Dctpp1, Sord, Nip7, Tmem97, Ndufaf4, Cdk4, Slc19a1, Hspd1, Prmt3, Pus1, Phb, Nop16, Mrto4, Cbx3, Hspe1, Wdr74, Npm1, Rcl1, Exosc5, Grwd1, Ung, Ppan
HALLMARK_INTERFERON_GAMMA_RESPONSE	0.0251822	0.0503644	0.0812355	0.336307	1.34648	171	Lats2, Ncoa3, Rapgef6, Nmi, Txnip, Cxcl10, Ptgs2, Parp12, Cd274, Arid5b, Znfx1, Peli1, Ripk2, Ifi30, Parp14, Trim25, Ripk1, Nfkb1, Tor1b, Trim21, Helz2, Stat2, Irf2, B2m, Jak2, Rnf31, Ccl2, Stat3, Psme2, Pfkp, Ptpn2, Cdkn1a, Irf9, Psme1, Irf1, Herc6, Ogfr, Irf5, Selp, H2-M3, Pla2g4a, Ube2l6, Gbp9
HALLMARK_IL6_JAK_STAT3_SIGNALING	0.0400585	0.0770355	0.0660847	0.386412	1.38421	78	Il17ra, Jun, Il6st, Ifnar1, Cxcl10, Cxcl1, Bak1, Stam2, Hmox1, Tnfrsf1b, Stat2, Osmr, Stat3, Cxcl2, Ptpn2, Irf9, Irf1, Acvr1b, Cbl, Tyk2, Tlr2, Grb2, Il10rb, Csf1, Il2rg, Tgfb1, Lepr, Ccl7, Hax1, Stat1
HALLMARK_CHOLESTEROL_HOMEOSTASIS	0.0470227	0.087079	0.0716385	-0.363022	-1.34829	73	Mal2, Ebp, Lgals3, Gnai1, Pparg, Tm7sf2, Ech1, Fdps, Abca2, Tmem97, Mvk, Scd1, Nsdhl, Lss, Antxr2, Clu, Pmvk, Sema3b, Ctnnb1, Sqle, Idi1, Ethe1
HALLMARK_KRAS_SIGNALING_UP	0.0507746	0.090669	0.0723853	-0.299053	-1.25532	164	Anxa10, Plek2, Mall, Bpgm, Btc, Ppbp, Laptm5, Tnnt2, Prkg2, Tmem176a, Glrx, Angptl4, G0s2, Cfb, Nr0b2, Spp1, Tspan13, Gadd45g, Ano1, Traf1, Tmem158, Map4k1, Sox9, Tspan1, Mmd, Dnmbp, Arg1, Mpzl2, Yrdc, Tnfaip3, Ikzf1, Nr1h4, F2rl1, Cab39l, Cfh, Sema3b, Nrp1
HALLMARK_PI3K_AKT_MTOR_SIGNALING	0.0670325	0.115573	0.0501892	0.349018	1.30002	99	Tbk1, Smad2, Ppp2r1b, Ripk1, Nck1, Pikfyve, Mapk8, Pten, Atf1, Ddit3, Stat2, Cdk2, Nfkbib, Cltc, Gsk3b, Actr2, Sqstm1, Mknk2, Trib3, Cdkn1a, Cdkn1b, Ywhab, Pik3r3, Mapk1, Rac1, Mknk1, Grb2, Cab39, Map2k3, Rps6ka3, Arhgdia, Il2rg, Hsp90b1, Tsc2
HALLMARK_COMPLEMENT	0.0794675	0.128781	0.0451238	0.313293	1.23878	155	Fn1, Gca, Mmp14, Prkcd, Brpf3, Dyrk2, Dock9, Prdm4, Cblb, Me1, Cxcl1, Ctso, Ehd1, Vcpip1, Irf2, Maff, Lamp2, Pik3ca, Fyn, Jak2, Kif2a, Psen1, Usp8, Rnf4, Col4a2, Ppp2cb, Akap10, Zeb1, Cxcl2, Ctsl, Plek, Irf1, Usp14, F3, Rhog, Plat, Serpine1, Pla2g4a, Cp, Serpinc1, Grb2, Casp3, Cd55, Usp16, Ccl5, Dusp5, Xpnpep1, Gnai2, Sh2b3, Anxa5, Dpp4, Usp15, Sirt6, Prep, Hspa5, Pdgfb
HALLMARK_PANCREAS_BETA_CELLS	0.0798442	0.128781	0.0521357	-0.489824	-1.39184	21	Pdx1, Srp9, Sec11a, Spcs1
HALLMARK_APICAL_SURFACE	0.0898599	0.140406	0.0449299	0.445351	1.3491	33	Dcbld2, Ncoa6, App, Atp6v0a4, Adam10, Flot2, Shroom2, Hspb1, Ephb4, Brca1, Il2rg, Ghrl, Pkhd1, Cd160, Lyn
HALLMARK_IL2_STAT5_SIGNALING	0.150342	0.227791	0.0317877	0.289017	1.16129	175	Phtf2, Nt5e, Myo1c, Ncoa3, Rhob, Pou2f1, Snx9, Cxcl10, Itgav, Dennd5a, Igf1r, Lif, Nfkbiz, Lrig1, P4ha1, Bhlhe40, Hk2, Snx14, Cish, Tnfrsf1b, Myo1e, Maff, Cyfip1, Klf6, Cdcp1, Slc29a2, Ccnd3, Nfil3, Bmp2, Bmpr2, Spred2, Selp, Ndrg1, Serpinc1, Spry4, Mxd1, Ttc39b, Ptch1, Casp3, Tgm2, Syngr2, Csf1, Irf6, Huwe1, Ckap4, Mapkapk2, Swap70
HALLMARK_E2F_TARGETS	0.164241	0.233719	0.030158	0.281193	1.1427	194	Wee1, Lmnb1, Pold3, Depdc1a, Cdc25a, Hmgb2, Kif22, Cit, Stmn1, Rad21, Stag1, Tacc3, Pan2, Spag5, Kpna2, Pds5b, Ppm1d, Kif18b, Cdc25b, Smc4, Lbr, Ctcf, Mlh1, Cdkn1a, Ccnb2, Usp1, Melk, Cdkn1b, Rfc3, Plk1, Zw10, Hnrnpd, Hus1, Xpo1, Cse1l, Hmgb3, Smc3, Smc6, Slbp, Ezh2, Suv39h1, Dnmt1, Tra2b, Dck, Plk4, Cdca8, Pnn, Spc25, Ccp110, Brca1, Ilf3, Rbbp7, Anp32e, Mki67, Prps1, Rad50, Brms1l, Dlgap5, Espl1…
HALLMARK_P53_PATHWAY	0.168278	0.233719	0.0298751	0.283765	1.14476	182	Btg2, Fbxw7, Il1a, Zfp36l1, Ptpn14, Atf3, Jun, App, Plk3, Txnip, Slc19a2, Ddit4, Ifi30, Hspa4l, Lif, Apaf1, Slc3a2, Foxo3, Rhbdf2, Ppp1r15a, Pom121, Bak1, Hmox1, Ddit3, Ccnk, Ppm1d, Tnfsf9, Hbegf, Ier3, Mknk2, Wwp1, Dnttip2, Trib3, Ccnd3, Cdkn1a, Blcap, Cdkn2aip, Bmp2, Ei24, Abcc5, Slc7a11, Acvr1b, Tspyl2, Csrnp2, Ndrg1, Trafd1, Mdm2, Nol8, Mxd1, Rnf19b, Ccp110, Gadd45a, Eps8l2
HALLMARK_UV_RESPONSE_UP	0.159125	0.233719	0.0311835	0.300065	1.16747	136	Ago2, Btg2, Rhob, Atf3, Mmp14, Il6st, Prkcd, Btg3, Bcl2l11, Dnaja1, Cxcl1, Bak1, Hmox1, Chka, Cdk2, Nxf1, E2f5, Ppat, Nr4a1, Prpf3, Hspa13, Hspa2, Sqstm1, Mark2, Klhdc3, Ccnd3, Ctsl, Hnrnpu, Nupl1, Irf1, Bmp2
HALLMARK_ALLOGRAFT_REJECTION	0.189866	0.249824	0.0282201	0.292842	1.14271	139	Elf4, Aars, Ripk2, Ets1, Lif, Ube2d1, Nck1, Acvr2a, B2m, Abi1, Jak2, Eif4g3, Il18rap, Ccl2, Tpd52, H2-T23, Tlr3, Ccnd3, Il11, Glmn, Hcls1, Igsf6, Srgn, H2-M3, Tlr2, Gbp2, Brca1, Ccl5, Bcl10, Csf1, Cd247, Cd1d1, Eif3a, Ly75, Ereg, Ifnar2, Il2rg, Tgfb1, Rars, Inhba, Ccl7, Lyn, Icam1, Stat1
HALLMARK_EPITHELIAL_MESENCHYMAL_TRANSITION	0.189754	0.249824	0.0280217	0.283496	1.13237	167	Pvr, Nt5e, Notch2, Fn1, Lamc1, Rhob, Jun, Mmp14, Itgb1, Cadm1, Sparc, Itga5, Itgav, Basp1, Thbs1, Cxcl1, Cald1, Loxl2, Bmp1, Dst, P3h1
HALLMARK_ANDROGEN_RESPONSE	0.223791	0.286912	0.0261227	0.30554	1.1313	95	Appbp2, Dnajb9, Ube2j1, Hmgcr, Ank, Ptpn21, Itgav, Arid5b, Zbtb10, Cdk6, Actn1, Abcc4, B2m, Cdc14b, Zmiz1, Slc38a2, Ell2, Ccnd1, Tpd52, Pgm3, Hmgcs1, Ccnd3, Aldh1a3
HALLMARK_NOTCH_SIGNALING	0.262875	0.328593	0.0251148	0.393145	1.14844	28	Notch2, Fzd5, Ppard, Fbxw11, Dtx2, Ccnd1, Maml2, Cul1, Tcf7l2
HALLMARK_COAGULATION	0.332516	0.392637	0.0257593	-0.266484	-1.05121	105	S100a13, S100a1, Lrp1, Ctsh, Serpinb2, Ctsb, Acox2, Cfb, Iscu, Itgb3, C3, C2, Hnf4a, Sh2b2, Pros1, Cfi, Clu, Ang, Lta4h, Cfh, Ctse, Mep1a, Rabif, Cpn1, Trf, P2ry1, Prss23, Csrp1, Capn2, F2rl2, Gda
HALLMARK_HEDGEHOG_SIGNALING	0.332193	0.392637	0.0217977	0.366749	1.08761	30	Nf1, Nrp2, Cdk6, Vldlr, Rasa1, Vegfa, Amot, Myh9, Adgrg1, Ptch1
HALLMARK_WNT_BETA_CATENIN_SIGNALING	0.337668	0.392637	0.0213676	0.347989	1.07889	37	Skp2, Ppard, Numb, Maml1, Rbpj, Adam17, Csnk1e, Ncstn, Ncor2, Cul1, Ptch1, Dvl2
HALLMARK_MTORC1_SIGNALING	0.359997	0.409087	0.0189208	0.254956	1.037	196	Btg2, Hmgcr, Tbk1, Ddit4, Ifi30, Nfyc, Polr3g, Slc7a5, P4ha1, Cdc25a, Me1, Ppp1r15a, Bhlhe40, Hk2, Ifrd1, Nmt1, Ddit3, Pgm1, Nfkbib, Gsk3b, Uso1, Acly, Vldlr, Actr2, Sqstm1, Atp2a2, Hmgcs1, Serpinh1, Pitpnb, Trib3, Cdkn1a, Eif2s2, Psmc2, Hprt, Tpi1, Nfil3, Psmc6, Plk1, Slc7a11, M6pr, Ccnf, Pik3r3, Cth
HALLMARK_GLYCOLYSIS	0.525585	0.583983	0.0204845	-0.22828	-0.976327	189	Cenpa, Glrx, Angptl4, Qsox1, Ext2, Isg20, Polr3k, Pygb, Abcb6, Txn1, Bpnt1, Ppia, Ldha, Aldob, Fam162a, Sod1, Cyb5a, Sox9, Got1, Pgls, Sdhc, Gal3st1, Nsdhl, Pkm, Ext1, Tff3, B3gat3, Taldo1, Ang, B3gnt3, Akr1a1, Mdh1, Cldn9, Elf3, Slc35a3, Gclc, Alg1, Gpc1, G6pdx, B4galt2, Mpi, Fbp2, Sdc1, Galk2, Lhpp, Chpf2, Lhx9, Slc37a4, Idh1, Tpst1, B3galt6, Vcan, Gale, Tktl1
HALLMARK_ANGIOGENESIS	0.696477	0.75704	0.0148293	-0.280156	-0.854084	28	S100a4, Spp1, Lrpap1, Jag2, Nrp1
HALLMARK_KRAS_SIGNALING_DN	0.71575	0.761436	0.0161078	-0.222563	-0.900871	125	Krt13, Akr1b8, Pkp1, Slc25a23, Prodh, Serpinb2, Kcnn1, Ryr2, Dlk2, Mefv, Tff2, Tgm1, Gamt, Zc2hc1c, Krt15, Fgfr3, Ryr1, Sptbn2, Krt4, Tex15, Slc38a3, Htr1b, Mx2, Arhgdig, Gpr19, Edn2, Lgals7, P2rx6, Thnsl2, Cldn8, Msh5
HALLMARK_MYOGENESIS	0.858969	0.878244	0.0145631	-0.204416	-0.860676	167	Tpm2, Tnnt2, Kifc3, Fhl1, Itgb5, Dmd, Eno3, Bag1, Cdh13, Nqo1, Fdps, Myl7, Camk2b, Itga7, Scd1, Gabarapl2, Eif4a2, Col6a2, Col6a3, Clu, Tnni2, Cox7a1, Pick1, Sod3, Tpd52l1, Ryr1, Dtna, Tnni1, Sspn, Gadd45b, Pfkm, Myl4, Plxnb2, Akt2, Ephb3, Bin1
HALLMARK_SPERMATOGENESIS	0.860679	0.878244	0.010013	0.218163	0.809102	96	Tle4, Mast2, Braf, Chfr, Hspa4l, Strbp, Stam2, Agfg1, Hspa2, Ccnb2, Ttk, Phkg2, Rad17, Mtor, Ezh2, Bub1, Nek2
HALLMARK_APICAL_JUNCTION	0.8896	0.8896	0.00925144	0.20652	0.826017	170	Pik3cb, Akt3, Itgb1, Cd274, Ldlrap1, Rras, Zyx, Amigo2, Nf1, Bmp1, Dlg1, Nexn, Msn, Actn1, Pten, Mpzl1, Cdk8, Ywhah, Rasa1, Shroom2, Wasl, Tsc1, Pik3r3, Taok2, Myh9, Pbx2
